# Phylogeny and species delimitation of ciliates in the genus *Spirostomum* (Class, Heterotrichea) using single-cell transcriptomes

**DOI:** 10.1101/2024.05.29.596006

**Authors:** Shahed Uddin Ahmed Shazib, Auden Cote-L’Heureux, Ragib Ahsan, Sergio A. Muñoz-Gómez, JunMo Lee, Laura A. Katz, Mann Kyoon Shin

## Abstract

Ciliates are single-celled microbial eukaryotes that diverged from other eukaryotic lineages over a billion years ago. The extensive evolutionary timespan of ciliate has led to enormous genetic and phenotypic changes, contributing significantly to their high level of diversity. Recent analyses based on molecular data have revealed numerous cases of cryptic species complexes in different ciliate lineages, demonstrating the need for a robust approach to delimit species boundaries and elucidate phylogenetic relationships. Heterotrich ciliate species of the genus *Spirostomum* are abundant in freshwater and brackish environments and are commonly used as biological indicators for assessing water quality. However, some *Spirostomum* species are difficult to identify due to a lack of distinguishable morphological characteristics, and the existence of cryptic species in this genus remains largely unexplored. Previous phylogenetic studies have focused on only a few loci, namely the ribosomal RNA genes, alpha-tubulin, and mitochondrial CO1. In this study, we obtained single-cell transcriptome of 25 *Spirostomum* species populations (representing six morphospecies) sampled from South Korea and the USA, and used concatenation- and coalescent-based methods for species tree inference and delimitation. Phylogenomic analysis of 37 *Spirostomum* populations and 265 protein-coding genes provided a robustious insight into the evolutionary relationships among *Spirostomum* species and confirmed that species with moniliform and compact macronucleus each form a distinct monophyletic lineage. Furthermore, the multispecies coalescent (MSC) model suggests that there are at least nine cryptic species in the *Spirostomum* genus, three in *S. minus*, two in *S. ambiguum, S. subtilis*, and *S. teres* each. Overall, our fine sampling of closely related *Spirostomum* populations and wide scRNA-seq allowed us to demonstrate the hidden crypticity of species within the genus *Spirostomum*, and to resolve and provide much stronger support than hitherto to the phylogeny of this important ciliate genus.
