## Supplementary material for "Phylogeny and species delimitation of ciliates in the genus *Spirostomum* (Class, Heterotrichea) using single-cell transcriptomes": Supplementary Table S2.xlsx

### Sheet: Sheet1
Supplementary Table S2: Dataset and sequence information of 139 Spirostomidae ciliates used for rRNA and phylogenomic analyses (RM, contig reconstructed using read mapping)
Population ID	Species name	18S rRNA	ITS1-5.8S-ITS2	28S rRNA	Taxa used for rDNA analysis	Taxa used for Phylogenomic analysis	Reference
SKS670	Anigsteinia cf paraclarissima	KU848241	KR861718	KU848225	Yes	No	Shazib et al. (2016)
SKS686	Anigsteinia cf paraclarissima	KU848242	KR861719	KU848226	Yes	No	Shazib et al. (2016)
QinCHN	Anigsteinia clarissima	KM222109	KM222077	KM222166	Yes	No	Gao et al. (2016)
Ac_C134	Anigsteinia clarissima	MT175527	MT175562	MT175595	Yes	No	Chi et al. (2022)
As_U1	Anigsteinia sp.	RM	---	RM	No	Yes	Yan et al (2019)
As_C135	Anigsteinia sp.	MT175526	MT175561	MT175594	Yes	No	Chi et al. (2022)
Pt_MG01	Pseudoblepharisma tenue	OP912402	OP912402	OP912402	Yes	No	Gomez et al. (2021)
Sa_C1	Spirostomum ambiguum	MT640275	RM	RM	Yes	Yes	Mukhtar et al. (2021)
Sa_U1	Spirostomum ambiguum	RM	RM	RM	Yes	Yes	Yan et al (2019)
Sa_K1	Spirostomum ambiguum	XXXXXXX	XXXXXXX	XXXXXXX	Yes	Yes	This study
Sa_K2	Spirostomum ambiguum	XXXXXXX	XXXXXXX	XXXXXXX	Yes	Yes	This study
Sa_K3	Spirostomum ambiguum	XXXXXXX	XXXXXXX	XXXXXXX	Yes	Yes	This study
Sa_K4	Spirostomum ambiguum	XXXXXXX	XXXXXXX	XXXXXXX	Yes	Yes	This study
Sa_K5	Spirostomum ambiguum	XXXXXXX	XXXXXXX	XXXXXXX	Yes	Yes	This study
Sa_K6	Spirostomum ambiguum	XXXXXXX	XXXXXXX	XXXXXXX	Yes	Yes	This study
Sa_K7	Spirostomum ambiguum	XXXXXXX	XXXXXXX	XXXXXXX	Yes	Yes	This study
SKS363	Spirostomum ambiguum	KU848236	KR861713	KU848220	Yes	No	Shazib et al. (2019)
SKS1050	Spirostomum ambiguum	MK688526	MK721438	MK713380	Yes	No	Shazib et al. (2016)
SKS169	Spirostomum ambiguum	MK688527	MK721433	MK713375	Yes	No	Shazib et al. (2019)
SKS184	Spirostomum ambiguum	MK688522	MK721434	MK713376	Yes	No	Shazib et al. (2016)
SKS185	Spirostomum ambiguum	KU848231	KR861708	KU848215	Yes	No	Shazib et al. (2019)
SKS204	Spirostomum ambiguum	KU848232	KR861709	KU848216	Yes	No	Shazib et al. (2016)
SKS254	Spirostomum ambiguum	KU848233	KR861710	KU848217	Yes	No	Shazib et al. (2016)
SKS779	Spirostomum ambiguum	KU848240	KR861717	KU848224	Yes	No	Shazib et al. (2016)
SKS947	Spirostomum ambiguum	MK688523	MK721435	MK713377	Yes	No	Shazib et al. (2019)
SKS949	Spirostomum ambiguum	MK688524	MK721436	MK713378	Yes	No	Shazib et al. (2019)
SKS989	Spirostomum ambiguum	MK688525	MK721437	MK713379	Yes	No	Shazib et al. (2019)
EU201	Spirostomum ambiguum	AM398201	AM398201	AM398201	Yes	No	Schmidt et al. (2007)
SS4-2	Spirostomum ambiguum	HG939551	HG939551	HG939551	Yes	No	Boscaro et al. (2014)
SA	Spirostomum ambiguum	KP970238	KP970292	KP970266	Yes	No	Fernandes et al. (2016)
SKS167	Spirostomum ambiguum	KJ651819	KJ651852	KJ651836	Yes	No	Shazib et al. (2014)
Sc_K1	Spirostomum caudatum	RM	RM	RM	Yes	Yes	This study
SKS302	Spirostomum caudatum	KJ651820	KJ651853	KJ651837	Yes	No	Shazib et al. (2014)
SKS813	Spirostomum caudatum	MK688528	MK721439	MK713381	Yes	No	Shazib et al. (2019)
Sm_K2	Spirostomum cf. minus	XXXXXXX	XXXXXXX	XXXXXXX	Yes	Yes	This study
Sad	Spirostomum dharwarensis	HG939537	HG939537	HG939537	Yes	No	Boscaro et al. (2014)
Sd_C102	Spirostomum dharwarensis	MT175523	MT175557	MT175590	Yes	No	Chi et al. (2022)
Sm_U1	Spirostomum minus	RM	RM	RM	Yes	Yes	Yan et al (2019)
Sm_U6	Spirostomum minus	RM	RM	RM	Yes	Yes	This study
Sm_U25	Spirostomum minus	RM	---	RM	No	Yes	This study
Sm_K1	Spirostomum minus	XXXXXXX	XXXXXXX	XXXXXXX	Yes	Yes	This study
Sm_K3	Spirostomum minus	XXXXXXX	XXXXXXX	XXXXXXX	Yes	Yes	This study
Sm_K4	Spirostomum minus	XXXXXXX	XXXXXXX	XXXXXXX	Yes	Yes	This study
SKS386	Spirostomum minus	KU848237	KR861714	KU848221	Yes	No	Shazib et al. (2019)
SKS1018	Spirostomum minus	MK688535	MK721446	MK713388	Yes	No	Shazib et al. (2019)
GuS1058	Spirostomum minus	MK688537	MK721448	MK713390	Yes	No	Shazib et al. (2019)
SKS1073	Spirostomum minus	MK688538	MK721449	MK713391	Yes	No	Shazib et al. (2016)
SKS161	Spirostomum minus	KU848229	KR861706	KU848213	Yes	No	Shazib et al. (2016)
SKS182	Spirostomum minus	KU848230	KR861707	KU848214	Yes	No	Shazib et al. (2016)
SKS214	Spirostomum minus	MK688529	MK721440	MK713382	Yes	No	Shazib et al. (2014)
SKS215	Spirostomum minus	KJ651821	KJ651854	KJ651838	Yes	No	Shazib et al. (2019)
SKS731	Spirostomum minus	KU848238	KR861715	KU848222	Yes	No	Shazib et al. (2016)
SKS743	Spirostomum minus	KU848239	KR861716	KU848223	Yes	No	Shazib et al. (2016)
SKS794	Spirostomum minus	MK688530	MK721441	MK713383	Yes	No	Shazib et al. (2019)
SKS840	Spirostomum minus	MK688531	MK721442	MK713384	Yes	No	Shazib et al. (2019)
SKS939	Spirostomum minus	MK688532	MK721443	MK713385	Yes	No	Shazib et al. (2019)
SKS940	Spirostomum minus	MK688533	MK721444	MK713386	Yes	No	Shazib et al. (2019)
SKS991	Spirostomum minus	MK688534	MK721445	MK713387	Yes	No	Shazib et al. (2019)
SKS1044	Spirostomum minus	MK688536	MK721447	MK713389	Yes	No	Shazib et al. (2019)
EU200	Spirostomum minus	AM398200	AM398200	AM398200	Yes	No	Schmidt et al. (2007)
Mdg2-2	Spirostomum minus	HG939539	HG939539	HG939539	Yes	No	Boscaro et al. (2014)
Mdg4	Spirostomum minus	HG939540	HG939540	HG939540	Yes	No	Boscaro et al. (2014)
Gmn	Spirostomum minus	HG939543	HG939543	HG939543	Yes	No	Boscaro et al. (2014)
SAm	Spirostomum minus	HG939545	HG939545	HG939545	Yes	No	Boscaro et al. (2014)
SmPS	Spirostomum minus	HG939546	HG939546	HG939546	Yes	No	Boscaro et al. (2014)
PBG1	Spirostomum minus	HG939547	HG939547	HG939547	Yes	No	Boscaro et al. (2014)
SS5	Spirostomum minus	HG939548	HG939548	HG939548	Yes	No	Boscaro et al. (2014)
Sm_C109	Spirostomum minus	MK929559	MT175554	MT175587	Yes	No	Chi et al. (2020) , Chi et al. (2022)
Sv_E1	Spirostomum semivirescens	RM	RM	RM	Yes	Yes	Hines et al., (2018)
Sv_E2	Spirostomum semivirescens	RM	RM	RM	Yes	Yes	Hines et al., (2018)
Sv_E3	Spirostomum semivirescens	RM	---	RM	No	Yes	Hines et al., (2018)
Sv_E4	Spirostomum semivirescens	RM	RM	RM	Yes	Yes	Hines et al., (2018)
Sv_E5	Spirostomum semivirescens	RM	RM	RM	Yes	Yes	Hines et al., (2018)
Sv_E6	Spirostomum semivirescens	RM	RM	RM	Yes	Yes	Hines et al., (2018)
DoEng	Spirostomum semivirescens	MH295830	MH295830	MH295831	Yes	No	Hines et al., (2018)
StMgN	Spirostomum sp.	HG939526	HG939526	HG939526	Yes	No	Boscaro et al. (2014)
StJFp2	Spirostomum sp.	HG939531	HG939531	HG939531	Yes	No	Boscaro et al. (2014)
SmJFp1	Spirostomum sp.	HG939541	HG939541	HG939541	Yes	No	Boscaro et al. (2014)
Thd2	Spirostomum sp.	HG939542	HG939542	HG939542	Yes	No	Boscaro et al. (2014)
Ind	Spirostomum sp.	HG939544	HG939544	HG939544	Yes	No	Boscaro et al. (2014)
Seef2	Spirostomum sp.	HG939552	HG939552	HG939552	Yes	No	Boscaro et al. (2014)
Ss_E1	Spirostomum sp.	MH295832	RM	RM	Yes	Yes	Hines et al., (2018)
SKS255	Spirostomum sp.	KU848234	KU848234	KU848234	Yes	No	Shazib et al. (2016)
GuaCHN	Spirostomum sp.	FJ998027	KM222081	KM222170	Yes	No	Gao et al. (2016)
Sp_C111	Spirostomum sp.	FJ998026	MT175560	MT175593	Yes	No	Chi et al. (2021)
Sp_C118	Spirostomum sp.	MT175522	MT175556	MT175589	Yes	No	Chi et al. (2022)
Sp_C119	Spirostomum sp.	MT175524	MT175558	MT175591	Yes	No	Chi et al. (2022)
Sp_C120	Spirostomum sp.	MT175525	MT175559	MT175592	Yes	No	Chi et al. (2022)
Su_C1	Spirostomum subtilis	MT640276	RM	RM	Yes	Yes	Mukhtar et al. (2021)
Su_U10	Spirostomum subtilis	RM	RM	RM	Yes	Yes	This study
Su_K2	Spirostomum subtilis	RM	RM	RM	Yes	Yes	This study
Su_K3	Spirostomum subtilis	RM	RM	RM	Yes	Yes	This study
Su_K1	Spirostomum subtilis	XXXXXXX	XXXXXXX	XXXXXXX	Yes	Yes	This study
SKS937	Spirostomum subtilis	MK688539	MK721450	MK713392	Yes	No	Shazib et al. (2019)
SKS1056	Spirostomum subtilis	MK688540	MK721451	MK713393	Yes	No	Shazib et al. (2019)
SS4-1	Spirostomum subtilis	HG939549	HG939549	HG939549	Yes	No	Boscaro et al. (2014)
Zur3	Spirostomum subtilis	HG939550	HG939550	HG939550	Yes	No	Boscaro et al. (2014)
Su_C125	Spirostomum subtilis	MK929558	MT175553	MT175586	Yes	No	Chi et al. (2020) , Chi et al. (2022)
St_C1	Spirostomum teres	MT640277	RM	RM	Yes	Yes	Mukhtar et al. (2021)
St_K1	Spirostomum teres	XXXXXXX	XXXXXXX	XXXXXXX	Yes	Yes	This study
St_K3	Spirostomum teres	XXXXXXX	XXXXXXX	XXXXXXX	Yes	Yes	This study
SKS026	Spirostomum teres	MK688541	KJ651855	MK713394	Yes	No	Shazib et al. (2016)
SKS085	Spirostomum teres	KJ651822	MK721452	KJ651839	Yes	No	Shazib et al. (2019)
SKS107	Spirostomum teres	KU848228	KR861705	KU848212	Yes	No	Shazib et al. (2014)
SKS187	Spirostomum teres	MK688542	MK721453	MK713395	Yes	No	Shazib et al. (2019)
SKS351	Spirostomum teres	KU848235	KR861712	KU848219	Yes	No	Shazib et al. (2019)
SKS988	Spirostomum teres	MK688543	MK721454	MK713396	Yes	No	Shazib et al. (2019)
SKS1045	Spirostomum teres	MK688544	MK721455	MK713397	Yes	No	Shazib et al. (2016)
EU199	Spirostomum teres	AM398199	AM398199	AM398199	Yes	No	Schmidt et al. (2007)
Mdg2-1	Spirostomum teres	HG939524	HG939524	HG939524	Yes	No	Boscaro et al. (2014)
Seef1	Spirostomum teres	HG939525	HG939525	HG939525	Yes	No	Boscaro et al. (2014)
NorBG	Spirostomum teres	HG939527	HG939527	HG939527	Yes	No	Boscaro et al. (2014)
NorKD	Spirostomum teres	HG939528	HG939528	HG939528	Yes	No	Boscaro et al. (2014)
PFEU3Sm2	Spirostomum teres	HG939529	HG939529	HG939529	Yes	No	Boscaro et al. (2014)
PF1a	Spirostomum teres	HG939532	HG939532	HG939532	Yes	No	Boscaro et al. (2014)
Mdg3	Spirostomum teres	HG939538	HG939538	HG939538	Yes	No	Boscaro et al. (2014)
SPT	Spirostomum teres	KP970241	KP970295	KP970268	Yes	No	Fernandes et al. (2016)
St_C130	Spirostomum teres	MK929560	MT175555	MT175588	Yes	No	Chi et al. (2020) , Chi et al. (2022)
Sy_K1	Spirostomum yagiui	XXXXXXX	XXXXXXX	XXXXXXX	Yes	Yes	This study
Sy_K2	Spirostomum yagiui	XXXXXXX	XXXXXXX	XXXXXXX	Yes	Yes	This study
Sy_K3	Spirostomum yagiui	XXXXXXX	XXXXXXX	XXXXXXX	Yes	Yes	This study
Sy_K4	Spirostomum yagiui	XXXXXXX	XXXXXXX	XXXXXXX	Yes	Yes	This study
Sy_K5	Spirostomum yagiui	XXXXXXX	XXXXXXX	XXXXXXX	Yes	Yes	This study
SKS315	Spirostomum yagiui	MK688547	MK721458	MK713400	Yes	No	Shazib et al. (2019)
SKS583	Spirostomum yagiui	MK688548	MK721459	MK713401	Yes	No	Shazib et al. (2019)
JpH1020	Spirostomum yagiui	MK688553	MK721465	MK713407	Yes	No	Shazib et al. (2019)
SKS164	Spirostomum yagiui	MK688545	MK721456	MK713398	Yes	No	Shazib et al. (2019)
SKS165	Spirostomum yagiui	MK688546	MK721457	MK713399	Yes	No	Shazib et al. (2019)
SKS963	Spirostomum yagiui	MK688549	MK721461	MK713403	Yes	No	Shazib et al. (2019)
SKS964	Spirostomum yagiui	MK688550	MK721462	MK713404	Yes	No	Shazib et al. (2019)
SKS977	Spirostomum yagiui	MK688551	MK721463	MK713405	Yes	No	Shazib et al. (2019)
SKS983	Spirostomum yagiui	MK688552	MK721464	MK713406	Yes	No	Shazib et al. (2019)
LarnCyp	Spirostomum yagiui	HG939533	HG939533	HG939533	Yes	No	Boscaro et al. (2014)
SpirWS	Spirostomum yagiui	HG939534	HG939534	HG939534	Yes	No	Boscaro et al. (2014)
GNS4	Spirostomum yagiui	HG939535	HG939535	HG939535	Yes	No	Boscaro et al. (2014)
Pozz	Spirostomum yagiui	HG939536	HG939536	HG939536	Yes	No	Boscaro et al. (2014)
Sy_C131	Spirostomum yagiui	MT175521	MT175552	MT175585	Yes	No	Chi et al. (2022)
SKS071	Spirostomum yagiui	KU848227	KR861704	KU848211	Yes	No	Shazib et al. (2016)
SKS787	Spirostomum yagiui	KX119519	MK721460	MK713402	Yes	No	Chen et al. (2017)
