## Supplementary material for "Phylogeny and species delimitation of ciliates in the genus *Spirostomum* (Class, Heterotrichea) using single-cell transcriptomes": Supplementary Table S3.xlsx

### Sheet: Sheet1
Supplementary Table S3: BUSCO genome completeness analysis of 38 Spirostomidae ciliates used in this study.
Population ID:	Species name	SRA	Complete (%)	Partial (%)	Missing (%)
As_U1	Anigsteinia sp.	SRR10512978	9.9	24	66.1
Sa_C1	Spirostomum ambiguum	SRR12125180	74.8	12.9	12.3
Sa_K1	Spirostomum ambiguum	SRRXXXXXX	58.5	21.6	19.9
Sa_K2	Spirostomum ambiguum	SRRXXXXXX	62.5	24	13.5
Sa_K3	Spirostomum ambiguum	SRRXXXXXX	67.8	21.1	11.1
Sa_K4	Spirostomum ambiguum	SRRXXXXXX	73.7	14.6	11.7
Sa_K5	Spirostomum ambiguum	SRRXXXXXX	58.5	22.8	18.7
Sa_K6	Spirostomum ambiguum	SRRXXXXXX	66.1	21.1	12.8
Sa_K7	Spirostomum ambiguum	SRRXXXXXX	59	25.1	15.9
Sa_U1	Spirostomum ambiguum	SRR10512970	79.6	11.1	9.3
Sc_K1	Spirostomum caudatum	SRRXXXXXX	12.3	17	70.7
Sm_K1	Spirostomum minus	SRRXXXXXX	48	24.6	27.4
Sm_K2	Spirostomum cf. minus	SRRXXXXXX	84.8	8.2	7
Sm_K3	Spirostomum minus	SRRXXXXXX	49.7	33.3	17
Sm_K4	Spirostomum minus	SRRXXXXXX	63.2	25.1	11.7
Sm_U1	Spirostomum minus	SRR10513010	24.5	39.2	36.3
Sm_U25	Spirostomum minus	SRRXXXXXX	28.1	17	54.9
Sm_U6	Spirostomum minus	SRRXXXXXX	66.1	16.4	17.5
Ss_E1	Spirostomum sp.	SRR7141210	65	20.5	14.5
St_C1	Spirostomum teres	SRR12125178	86.6	7.6	5.8
St_K1	Spirostomum teres	SRRXXXXXX	43.3	29.2	27.5
St_K3	Spirostomum teres	SRRXXXXXX	60.9	24	15.1
Su_C1	Spirostomum subtilis	SRR12125179	80.7	10.5	8.8
Su_K1	Spirostomum subtilis	SRRXXXXXX	73.1	12.9	14
Su_K2	Spirostomum subtilis	SRRXXXXXX	71.4	14	14.6
Su_K3	Spirostomum subtilis	SRRXXXXXX	80.1	12.9	7
Su_U10	Spirostomum subtilis	SRRXXXXXX	79.5	12.3	8.2
Sv_E1	Spirostomum semivirescens	SRR7141204	29.3	26.3	44.4
Sv_E2	Spirostomum semivirescens	SRR7141205	50.9	26.9	22.2
Sv_E3	Spirostomum semivirescens	SRR7141206	54.4	20.5	25.1
Sv_E4	Spirostomum semivirescens	SRR7141207	60.8	15.2	24
Sv_E5	Spirostomum semivirescens	SRR7141208	40.9	21.1	38
Sv_E6	Spirostomum semivirescens	SRR7141209	74.8	9.9	15.3
Sy_K1	Spirostomum yagiui	SRRXXXXXX	52.1	26.3	21.6
Sy_K2	Spirostomum yagiui	SRRXXXXXX	48.5	32.2	19.3
Sy_K3	Spirostomum yagiui	SRRXXXXXX	67.8	17	15.2
Sy_K4	Spirostomum yagiui	SRRXXXXXX	62.6	18.7	18.7
Sy_K5	Spirostomum yagiui	SRRXXXXXX	71.4	16.4	12.2
