## Supplementary material for "Phylogeny and species delimitation of ciliates in the genus *Spirostomum* (Class, Heterotrichea) using single-cell transcriptomes": Supplementary Table S5.xlsx

### Sheet: Sheet1
Supplementary Table S5: Characteristics of rRNA gene sequences of 38 Spirostomidae populations used in this study (RM, contig reconstructed using read mapping)
Population ID:	Species name	SRA	18S - size (bp)	18S - Source	ITS - size (bp)	ITS - Source	28S - size (bp)	28S - Source	Reference
As_U1	Anigsteinia sp.	SRR10512978	1634	RM	--	--	--	--	Yan et al. 2019
Sa_C1	Spirostomum ambiguum	SRR12125180	1572	MT640275	257	RM	608	RM	Mukhtar et al. 2021
Sa_U1	Spirostomum ambiguum	SRR10512970	1723	RM	257	RM	599	RM	Yan et al. 2019
Sa_K1	Spirostomum ambiguum	SRRXXXXXX	1654	PCR	257	PCR	770	PCR	This study
Sa_K2	Spirostomum ambiguum	SRRXXXXXX	1667	PCR	257	PCR	770	PCR	This study
Sa_K3	Spirostomum ambiguum	SRRXXXXXX	1638	PCR	257	PCR	792	PCR	This study
Sa_K4	Spirostomum ambiguum	SRRXXXXXX	1609	PCR	257	PCR	777	PCR	This study
Sa_K5	Spirostomum ambiguum	SRRXXXXXX	1671	PCR	257	PCR	776	PCR	This study
Sa_K6	Spirostomum ambiguum	SRRXXXXXX	1653	PCR	257	PCR	785	PCR	This study
Sa_K7	Spirostomum ambiguum	SRRXXXXXX	1667	PCR	257	PCR	776	PCR	This study
Sc_K1	Spirostomum caudatum	SRRXXXXXX	1670	RM	253	RM	498	RM	This study
Sm_K2	Spirostomum cf. minus	SRRXXXXXX	1614	PCR	256	PCR	786	PCR	This study
Sm_U1	Spirostomum minus	SRR10513010	1724	RM	257	RM	582	RM	Yan et al. 2019
Sm_U6	Spirostomum minus	SRRXXXXXX	1723	RM	257	RM	586	RM	This study
Sm_U25	Spirostomum minus	SRRXXXXXX	1697	RM	--	--	595	RM	This study
Sm_K1	Spirostomum minus	SRRXXXXXX	1607	PCR	254	PCR	813	PCR	This study
Sm_K3	Spirostomum minus	SRRXXXXXX	1605	PCR	254	PCR	786	PCR	This study
Sm_K4	Spirostomum minus	SRRXXXXXX	1639	PCR	254	PCR	786	PCR	This study
Sv_E1	Spirostomum semivirescens	SRR7141204	1776	RM	254	RM	829	RM	Hines et al. 2018
Sv_E2	Spirostomum semivirescens	SRR7141205	1780	RM	253	RM	829	RM	Hines et al. 2018
Sv_E3	Spirostomum semivirescens	SRR7141206	1749	RM	--	--	829	RM	Hines et al. 2018
Sv_E4	Spirostomum semivirescens	SRR7141207	1765	RM	254	RM	829	RM	Hines et al. 2018
Sv_E5	Spirostomum semivirescens	SRR7141208	1755	RM	254	RM	811	RM	Hines et al. 2018
Sv_E6	Spirostomum semivirescens	SRR7141209	1761	RM	254	RM	831	RM	Hines et al. 2018
Ss_E1	Spirostomum sp.	SRR7141210	1722	RM	256	RM	590	RM	Hines et al. 2018
Su_C1	Spirostomum subtilis	SRR12125179	1572	MT640276	257	RM	543	RM	Mukhtar et al. 2021
Su_U10	Spirostomum subtilis	SRRXXXXXX	1659	RM	257	RM	537	RM	This study
Su_K2	Spirostomum subtilis	SRRXXXXXX	1660	RM	257	RM	547	RM	This study
Su_K3	Spirostomum subtilis	SRRXXXXXX	1659	RM	257	RM	545	RM	This study
Su_K1	Spirostomum subtilis	SRRXXXXXX	1612	PCR	257	PCR	772	PCR	This study
St_C1	Spirostomum teres	SRR12125178	1572	MT640277	255	RM	512	RM	Mukhtar et al. 2021
St_K1	Spirostomum teres	SRRXXXXXX	1638	PCR	251	PCR	786	PCR	This study
St_K3	Spirostomum teres	SRRXXXXXX	1651	PCR	251	PCR	765	PCR	This study
Sy_K1	Spirostomum yagiui	SRRXXXXXX	1128	PCR	253	PCR	781	PCR	This study
Sy_K2	Spirostomum yagiui	SRRXXXXXX	1657	PCR	253	PCR	765	PCR	This study
Sy_K3	Spirostomum yagiui	SRRXXXXXX	1618	PCR	253	PCR	764	PCR	This study
Sy_K4	Spirostomum yagiui	SRRXXXXXX	1654	PCR	253	PCR	764	PCR	This study
Sy_K5	Spirostomum yagiui	SRRXXXXXX	1641	PCR	253	PCR	767	PCR	This study
