## Supplementary material for "Phylogeny and species delimitation of ciliates in the genus *Spirostomum* (Class, Heterotrichea) using single-cell transcriptomes": Supplementary Table S6.xlsx

### Sheet: Sheet1
Supplementary Table S6: Reconstructed rRNA gene sequences using read mapping approach and reference sequences.
Population ID	Species name	SRA	Gene	Sequence	Reference
As_U1	Anigsteinia sp.	SRR10512978	18S rRNA	GAGTACGGGGAGACTGCGAATGGCTCATTAAAACAGTTATAGTTTATTTGCTGAACGTGTATATGGATAACCGTAGTAATTCTAGAGCTAATACATGCTGGTTGCGTCGCTTCTGGTGGCGTAGTATTTATTAGATAAAATACCTTTGGCGCGAGCCATTGAGGAATCATAATAACTTGGCGAACTTCGAAAGAAGTGAAGCATTCAAGTTTCTGACCTATCAGCTTTCGATGGTAGTGTATTGGACTACCATGGCGATGACGGGTAACGGAGAATTAGGGTTCGATTCCGGAGAGGGAGCCTGAGAAACGGCTACCACATCTAAGGAAGGCAGCAGGCGCGCAAATTACCCAATCCTAACTCAGGGAGGTAGTGACAAGAAATAACAACTTGGGATTT…	Yan et al. 2019
Sa_U1	Spirostomum ambiguum	SRR10512970	18S rRNA	GAATCTGGTTGATCCTGCCAGTAGTCATATGCTTGTCTTAAAGATTAAGCCATGCATGTCTAAGTATAAGCTTGTATACGGTGAGACTGCGAATGGCTCATTAAAACAGTTATAGTTTCTTTGCTGAACGTGTATATGGATAACCGTAGCAATTCTAGAGCTAATACATGCTGGTTGCGTTGCTCTGCAGCGTAGTATTTATTAGATAAAACACCATCGGCGCGAGCCGTGGAGGAATCATAGTAACTTGTCGGACTTTTCGAAGTGAAGCATTCAAGTTTCTGCCCTATCAGCTTTCGATGGTAGTGTATTGGACTACCATGGCGATGACGGGTAACGGAGAATTAGGGTTCGATTCCGGAGAGGGAGCCTGAGAAACGGCTACCACATCTAAGGAAG…	Yan et al. 2019
Sc_K1	Spirostomum caudatum	SRRXXXXXX	18S rRNA	TGCATGTCTAAGTATAAGCTTGTATACGGTGAGACTGCGAATGGCTCATTAAAACAGTTATAGTTTATTTGCTGAACGTGTATATGGATAACCGTAGCAATTCTAGAGCTAATACATGCTGGTTGCGCTGCTTGCAGCGTAGTATTTATTAGATAAAACACCATTGGCGCGAGCCATGGAGGAATCATAGTAACTTGTCGGACTTTTCGAAGTGAAGCATTCAAGTTTCTGCCCTATCAGCTTTCGATGGTAGTGTATTGGACTACCATGGCGATGACGGGTGACGGAGAATTAGGGTTCGATTCCGGAGAGGGAGCCTGAGAAATGGCTACCACATCTAAGGAAGGCAGCAGGCGCGCAAATTACCCAATCCTAACTCAGGGAGGTAGTGACAAGAAA…	This study
Sm_U1	Spirostomum minus	SRR10513010	18S rRNA	GGAATCTGGTTGATCCTGCCAGTAGTCATATGCTTGTCTTAAAGATTAAGCCATGCATGTCTAAGTATAAGCTTGTATACGGTGAGACTGCGAATGGCTCATTAAAACAGTTATAGTTTCTTTGCTGAACGTGTATATGGATAACCGTAGCAATTCTAGAGCTAATACATGCTGGTTGCGTTGCTCTGCAGCGTAGTATTTATTAGATAAAACGCCATTGGCGCGAGCCATGGAGGACTCATAGTAACTTGTCGGACTTTTCGAAGTGAAGCATTCAAGTTTCTGCCCTATCAGCTTTCGATGGTAGTGTATTGGACTACCATGGCGATGACGGGTAACGGAGAATTAGGGTTCGATTCCGGAGAGGGAGCCTGAGAAATGGCTACCACATCTAAGGAA…	Yan et al. 2019
Sm_U6	Spirostomum minus	SRRXXXXXX	18S rRNA	GAATCTGGTTGATCCTGCCAGTAGTCATATGCTTGTCTTAAAGATTAAGCCATGCATGTCTAAGTATAAGCTTGTATACGGTGAGACTGCGAATGGCTCATTAAAACAGTTATAGTTTCTTTGCTGAACGTGTATATGGATAACCGTAGCAATTCTAGAGCTAATACATGCTGGTTGCGTTGCTCTGCAGCGTAGTATTTATTAGATAAAACGCCATTGGCGCGAGCCATGGAGGACTCATAGTAACTTGTCGGACTTTTCGAAGTGAAGCATTCAAGTTTCTGCCCTATCAGCTTTCGATGGTAGTGTATTGGACTACCATGGCGATGACGGGTAACGGAGAATTAGGGTTCGATTCCGGAGAGGGAGCCTGAGAAATGGCTACCACATCTAAGGAAG…	This study
Sm_U25	Spirostomum minus	SRRXXXXXX	18S rRNA	TAGTCATATGCTTGTCTTAAAGATTAAGCCATGCATGTCTAAGTATAAGCTTGTATACGGTGAGACTGCGAATGGCTCATTAAAACAGTTATAGTTTCTTTGCTGAACGTGTATATGGATAACCGTAGCAATTCTAGAGCTAATACATGCTGGTTGCGTTGCTCTGCAGCGTAGTATTTATTAGATAAAACGCCATTGGCGCGAGCCATGGAGGACTCATAGTAACTTGTCGGACTTTTCGAAGTGAAGCATTCAAGTTTCTGCCCTATCAGCTTTCGATGGTAGTGTATTGGACTACCATGGCGATGACGGGTAACGGAGAATTAGGGTTCGATTCCGGAGAGGGAGCCTGAGAAATGGCTACCACATCTAAGGAAGGCAGCAGGCGCGCAAATTACC…	This study
Sv_E1	Spirostomum semivirescens	SRR7141204	18S rRNA	GCGAATGTTGGACTTGGCGAGGTGGCGAGTCTGTGCTAAAAGTACAGACGTAGTAATCTGGTTGATCCTGCCAGTAGTCATATGCTTGTCTTAAAGATTAAGCCATGCATGTCTAAGTATAAGCTTGTATACGGTGAGACTGCGAATGGCTCATTAAAACAGTTATAGTTTCTTTGCTGAACGTGTATATGGATAACCGTAGCAATTCTAGAGCTAATACATGCTGGTTGCGTTGCTCTGCAGCGTAGTATTTATTAGATAAAACACCATTGGCGCGAGCCATGGAGGACTCATAGTAACTTGTCGGACTTTTCGAAGTGAAGCATTCAAGTTTCTGCCCTATCAGCTTTCGATGGTAGTGTATTGGACTACCATGGCGATGACGGGTAACGGAGAATT…	Hines et al. 2018
Sv_E2	Spirostomum semivirescens	SRR7141205	18S rRNA	GTCTGCGAATGTTGGACTTGGCGAGGTGGCGAGTCTGTGCTAAAAGTACAGACGTAGTAATCTGGTTGATCCTGCCAGTAGTCATATGCTTGTCTTAAAGATTAAGCCATGCATGTCTAAGTATAAGCTTGTATACGGTGAGACTGCGAATGGCTCATTAAAACAGTTATAGTTTCTTTGCTGAACGTGTATATGGATAACCGTAGCAATTCTAGAGCTAATACATGCTGGTTGCGTTGCTCTGCAGCGTAGTATTTATTAGATAAAACACCATTGGCGCGAGCCATGGAGGACTCATAGTAACTTGTCGGACTTTTCGAAGTGAAGCATTCAAGTTTCTGCCCTATCAGCTTTCGATGGTAGTGTATTGGACTACCATGGCGATGACGGGTAACGGAG…	Hines et al. 2018
Sv_E3	Spirostomum semivirescens	SRR7141206	18S rRNA	AGTCTGTGCTAAAAGTACAGACGTAGTAATCTGGTTGATCCTGCCAGTAGTCATATGCTTGTCTTAAAGATTAAGCCATGCATGTCTAAGTATAAGCTTGTATACGGTGAGACTGCGAATGGCTCATTAAAACAGTTATAGTTTCTTTGCTGAACGTGTATATGGATAACCGTAGCAATTCTAGAGCTAATACATGCTGGTTGCGTTGCTCTGCAGCGTAGTATTTATTAGATAAAACACCATTGGCGCGAGCCATGGAGGACTCATAGTAACTTGTCGGACTTTTCGAAGTGAAGCATTCAAGTTTCTGCCCTATCAGCTTTCGATGGTAGTGTATTGGACTACCATGGCGATGACGGGTAACGGAGAATTAGGGTTCGATTCCGGAGAGGGAGCCTG…	Hines et al. 2018
Sv_E4	Spirostomum semivirescens	SRR7141207	18S rRNA	GGACTTGGCGAGGTGGCGAGTCTGTGCTAAAAGTACAGACGTAGTAATCTGGTTGATCCTGCCAGTAGTCATATGCTTGTCTTAAAGATTAAGCCATGCATGTCTAAGTATAAGCTTGTATACGGTGAGACTGCGAATGGCTCATTAAAACAGTTATAGTTTCTTTGCTGAACGTGTATATGGATAACCGTAGCAATTCTAGAGCTAATACATGCTGGTTGCGTTGCTCTGCAGCGTAGTATTTATTAGATAAAACACCATTGGCGCGAGCCATGGAGGACTCATAGTAACTTGTCGGACTTTTCGAAGTGAAGCATTCAAGTTTCTGCCCTATCAGCTTTCGATGGTAGTGTATTGGACTACCATGGCGATGACGGGTAACGGAGAATTAGGGTTCGA…	Hines et al. 2018
Sv_E5	Spirostomum semivirescens	SRR7141208	18S rRNA	GTGGCGAGTCTGTGCTAAAAGTACAGACGTAGTAATCTGGTTGATCCTGCCAGTAGTCATATGCTTGTCTTAAAGATTAAGCCATGCATGTCTAAGTATAAGCTTGTATACGGTGAGACTGCGAATGGCTCATTAAAACAGTTATAGTTTCTTTGCTGAACGTGTATATGGATAACCGTAGCAATTCTAGAGCTAATACATGCTGGTTGCGTTGCTCTGCAGCGTAGTATTTATTAGATAAAACACCATTGGCGCGAGCCATGGAGGACTCATAGTAACTTGTCGGACTTTTCGAAGTGAAGCATTCAAGTTTCTGCCCTATCAGCTTTCGATGGTAGTGTATTGGACTACCATGGCGATGACGGGTAACGGAGAATTAGGGTTCGATTCCGGAGAGGG…	Hines et al. 2018
Sv_E6	Spirostomum semivirescens	SRR7141209	18S rRNA	GGCGAGGTGGCGAGTCTGTGCTAAAAGTACAGACGTAGTAATCTGGTTGATCCTGCCAGTAGTCATATGCTTGTCTTAAAGATTAAGCCATGCATGTCTAAGTATAAGCTTGTATACGGTGAGACTGCGAATGGCTCATTAAAACAGTTATAGTTTCTTTGCTGAACGTGTATATGGATAACCGTAGCAATTCTAGAGCTAATACATGCTGGTTGCGTTGCTCTGCAGCGTAGTATTTATTAGATAAAACACCATTGGCGCGAGCCATGGAGGACTCATAGTAACTTGTCGGACTTTTCGAAGTGAAGCATTCAAGTTTCTGCCCTATCAGCTTTCGATGGTAGTGTATTGGACTACCATGGCGATGACGGGTAACGGAGAATTAGGGTTCGATTCCGG…	Hines et al. 2018
Ss_E1	Spirostomum sp.	SRR7141210	18S rRNA	AATCTGGTTGATCCTGCCAGTAGTCATATGCTTGTCTTAAAGATTAAGCCATGCATGTCTAAGTATAAGCTTGTATACGGTGAGACTGCGAATGGCTCATTAAAACAGTTATAGTTTCTTTGCTGAACGTGTATATGGATAACCGTAGCAATTCTAGAGCTAATACATGCTGGTTGCGCTGCTCTGCAGCGTAGTATTTATTAGATAAAACGCCATTGGCGCGAGCCATGGAGGACTCATAGTAACTTGTCGGACTTTTCGAAGTGAAGCATTCAAGTTTCTGCCCTATCAGCTTTCGATGGTAGTGTATTGGACTACCATGGCGATGACGGGTAACGGAGAATTAGGGTTCGATTCCGGAGAGGGAGCCTGAGAAACGGCTACCACATCTAAGGAAGG…	Hines et al. 2018
Su_U10	Spirostomum subtilis	SRRXXXXXX	18S rRNA	TATAAGCTTGTATACGGTGAGACTGCGAATGGCTCATTAAAACAGTTATAGTTTCTTTGCTGAACGTGTATATGGATAACCGTAGCAATTCTAGAGCTAATACATGCTGGTTGCATCGCTCTGCGGTGTAGTATTTATTAGATAAAATGCCATTGGAGCGATCCATGGAGGAATCATAGTAACTTGTCGGACTTTTCGAAGTGAAGCATTCAAGTTTCTGCCCTATCAGCTTTCGATGGTAGTGTATTGGACTACCATGGCGATGACGGGTAACGGAGAATTAGGGTTCGATTCCGGAGAGGGAGCCTGAGAAACGGCTACCACATCTAAGGAAGGCAGCAGGCGCGCAAATTACCCAATCCTAACTCAGGGAGGTAGTGACAAGAAATAACAACTCGG…	This study
Su_K2	Spirostomum subtilis	SRRXXXXXX	18S rRNA	TATAAGCTTGTATACGGTGAGACTGCGAATGGCTCATTAAAACAGTTATAGTTTCTTTGCTGAACGTGTATATGGATAACCGTAGCAATTCTAGAGCTAATACATGCTGGTTGCATCGCTCTGCGGTGTAGTATTTATTAGATAAAATACCATTGGAGCGATCCATGGAGGAATCATAGTAACTTGTCGGACTTTTCGAAGTGAAGCATTCAAGTTTCTGCCCTATCAGCTTTCGATGGTAGTGTATTGGACTACCATGGCGATGACGGGTAACGGAGAATTAGGGTTCGATTCCGGAGAGGGAGCCTGAGAAACGGCTACCACATCTAAGGAAGGCAGCAGGCGCGCAAATTACCCAATCCTAACTCAGGGAGGTAGTGACAAGAAATAACAACTCGG…	This study
Su_K3	Spirostomum subtilis	SRRXXXXXX	18S rRNA	TATAAGCTTGTATACGGTGAGACTGCGAATGGCTCATTAAAACAGTTATAGTTTCTTTGCTGAACGTGTATATGGATAACCGTAGCAATTCTAGAGCTAATACATGCTGGTTGCATCGCTCTGCGGTGTAGTATTTATTAGATAAAATACCATTGGAGCGATCCATGGAGGAATCATAGTAACTTGTCGGACTTTTCGAAGTGAAGCATTCAAGTTTCTGCCCTATCAGCTTTCGATGGTAGTGTATTGGACTACCATGGCGATGACGGGTAACGGAGAATTAGGGTTCGATTCCGGAGAGGGAGCCTGAGAAACGGCTACCACATCTAAGGAAGGCAGCAGGCGCGCAAATTACCCAATCCTAACTCAGGGAGGTAGTGACAAGAAATAACAACTCGG…	This study
Sa_C1	Spirostomum ambiguum	SRR12125180	ITS1-5.8S-ITS2	ACGCTCTTCCATAAACGTGAGATCGCAAACTATACTGAAAACCTCAGCGATGGATATCTCGGCTCCTGCCTCGAGGAAGAACGCAGCGAACTGCGAAAAGCACTGCGAATTGCAGAACTCAGTGAGTCAGCAGCTCTTTGAACGCACACGGCGCACCGCGTGCTTGCTTCAGTGCCTCATCCGCTTCTACTCTGCGAGTGGAGTCCTCTCGCGAAGTGTGCTCACTTGGGTCTGGCGACACCGACCCTGGCTCAGGA	Mukhtar et al. 2021
Sa_U1	Spirostomum ambiguum	SRR10512970	ITS1-5.8S-ITS2	ACGCTCTTCCATAGACGTGAGATCGGAAACTATACTGAAAACCTCAGCGATGGATATCTCGGCTCCTGCCTCGAGGAAGAACGCAGCGAACTGCGAAAAGCACTGCGAATTGCAGAACTCAGTGAGTCAGCAGCTCTTTGAACGCACACGGCGCACCGCGTGCTTGCTTCAGTGCCTCATCCGCTTCTACTCTGCGAGTGGAGTCCTCTCGCGAAGTGTGCTCACTTGGGTCTGGCGACACCGACCCTGGCTCAGGA	Yan et al. 2019
Sc_K1	Spirostomum caudatum	SRRXXXXXX	ITS1-5.8S-ITS2	CCGCTCTTTATTTAACTGTCCCATACTATACTGAAAACCTCAGCGATGGATATCTCGGCTCCTGCCTCGATGAAGAACGCAGCGAACTGCGAAAAGCACTGCGAATTGCAGAACTCAGTGAGTCAGCAGCTCTTTGAACGCACTCGGCGCACCGCATGCTTGCTTCAGTGCCTTTTCCGCTTTCCCTCTGCGAGTGAAGTTCTCTCGCTAAATGCGCACACTCGGGTCTGGCGGCACGACCCCTGCTCAGAAA	This study
Sm_U1	Spirostomum minus	SRR10513010	ITS1-5.8S-ITS2	ACGCTCTTCCATAAACGTGAGAAATCAACCTTATACTGAAAACCTCAGCGATGGATATCTCGGCTCCTGCCTCGAGGAAGAACGCAGCGAACTGCGAAAAGCACTGCGAATTGCAGAACTCAGTGAGTCAGCAGCTCTTTGAACGCACTCGGCGCACCGCGTGCTTGCTTCAGTGCCTCATCTGCTATCAATCTGCGAGTGGAGTCCTCTCGCGAAGTGCGCAAACTTGGGTCTAGCGGCATGACCTTAGCTCAGGA	Yan et al. 2019
Sm_U6	Spirostomum minus	SRRXXXXXX	ITS1-5.8S-ITS2	ACGCTCTTCCATAAACGTGAGAAATCAACCTTATACTGAAAACCTCAGCGATGGATATCTCGGCTCCTGCCTCGAGGAAGAACGCAGCGAACTGCGAAAAGCACTGCGAATTGCAGAACTCAGTGAGTCAGCAGCTCTTTGAACGCACTCGGCGCATTGCGTGCTTGCTTCAGTGCCTCATCTGCTATCAATCTGCGAGTGGAGTCCTCTCGCGAAGTGCGCACACTTGGGTCTAGCGGCATGACCTTAGCTCAGGA	This study
Sv_E1	Spirostomum semivirescens	SRR7141204	ITS1-5.8S-ITS2	ACGCTCTTCCATAAACGTGAGAAATCATCATACTGAAAACCTCAGCGATGGATATCTCGGCTCCTGCCTCGAGGAAGAACGCAGCGAACTGCGAAAAGCACTGCGAATTGCAGAACTCAGTGAGTCAGCAGCTCTTTGAACGCACTCGGCGCCTTGCGTGCTTGCTTCAGTGCCTCATCTGCTTCTAGTCTGCGAGTGGAGTCCTCTCGCGAAGTATGCGCACTTGGGTCTGGCGACACGACCCTGGCTCAGGA	Hines et al. 2018
Sv_E2	Spirostomum semivirescens	SRR7141205	ITS1-5.8S-ITS2	CGCTCTTCCATAAACGTGAGAAATCATCATACTGAAAACCTCAGCGATGGATATCTCGGCTCCTGCCTCGAGGAAGAACGCAGCGAACTGCGAAAAGCACTGCGAATTGCAGAACTCAGTGAGTCAGCAGCTCTTTGAACGCACTCGGCGCCTTGCGTGCTTGCTTCAGTGCCTCATCTGCTTCTAGTCTGCGAGTGGAGTCCTCTCGCGAAGTATGCGCACTTGGGTCTGGCGACACGACCCTGGCTCAGGA	Hines et al. 2018
Sv_E4	Spirostomum semivirescens	SRR7141207	ITS1-5.8S-ITS2	ACGCTCTTCCATAAACGTGAGAAATCATCATACTGAAAACCTCAGCGATGGATATCTCGGCTCCTGCCTCGAGGAAGAACGCAGCGAACTGCGAAAAGCACTGCGAATTGCAGAACTCAGTGAGTCAGCAGCTCTTTGAACGCACTCGGCGCCTTGCGTGCTTGCTTCAGTGCCTCATCTGCTTCTAGTCTGCGAGTGGAGTCCTCTCGCGAAGTATGCGCACTTGGGTCTGGCGACACGACCCTGGCTCAGGA	Hines et al. 2018
Sv_E5	Spirostomum semivirescens	SRR7141208	ITS1-5.8S-ITS2	ACGCTCTTCCATAAACGTGAGAAATCATCATACTGAAAACCTCAGCGATGGATATCTCGGCTCCTGCCTCGAGGAAGAACGCAGCGAACTGCGAAAAGCACTGCGAATTGCAGAACTCAGTGAGTCAGCAGCTCTTTGAACGCACTCGGCGCCCCGCGTGCTTGCTTCAGTGCCTCATCTGCTTCTAGTCTGCGAGTGGAGTCCTCTCGCGAAGTATGCGCACTTGGGTCTGGCGACACGACCCTGGCTCAGGA	Hines et al. 2018
Sv_E6	Spirostomum semivirescens	SRR7141209	ITS1-5.8S-ITS2	ACGCTCTTCCATAAACGTGAGAAATCATCATACTGAAAACCTCAGCGATGGATATCTCGGCTCCTGCCTCGAGGAAGAACGCAGCGAACTGCGAAAAGCACTGCGAATTGCAGAACTCAGTGAGTCAGCAGCTCTTTGAACGCACTCGGCGCCTTGCGTGCTTGCTTCAGTGCCTCATCTGCTTCTAGTCTGCGAGTGGAGTCCTCTCGCGAAGTATGCGCACTTGGGTCTGGCGACACGACCCTGGCTCAGGA	Hines et al. 2018
Ss_E1	Spirostomum sp.	SRR7141210	ITS1-5.8S-ITS2	ACGCTCTTCCATAAACGTGAGACATCATATCATACTGAAAACCTCAGCGATGGATATCTCGGCTCCTGCCTCGAGGAAGAACGCAGCAAACTGCGAAAAGCACTGCGAATTGCAGAACTCAGTGAGTCAGCAGCTCTTTGAACGCACTCGGCGCCCCGCGTGCTTGCTTCAGTGCCTCATCTGCTTCTAGTCTGCGAGTGGAGTCCTCTCGCGAAGTATGCGCACTTGGGTCTGGCGACACGACCCTGGCTCAGGA	Hines et al. 2018
Su_C1	Spirostomum subtilis	SRR12125179	ITS1-5.8S-ITS2	ACGCTCTTCCATAAACGTAAGATCGCAAACTATACTGAAAACCTCAGCGATGGATATCTCGGCTCCTGCCTCGAGGAAGAACGCAGCGAACTGCGAAAAGCACTGCGAATTGCAGAACTCAGTGAGTCAGCAGCTCTTTGAACGCACCCGGCGCCCCGCGTGCTTGCTTCAGTGCCTCATCCGCTTCTACTCTGCGAGTGGAGTCCTCTCGCGAAGTGTGCTCACTTGGGTCTGGCGACACCGACCCTGGCTCAGGA	Mukhtar et al. 2021
Su_U10	Spirostomum subtilis	SRRXXXXXX	ITS1-5.8S-ITS2	ACGCTCTTCCATAAACGTAAGATCGCAAACTATACTGAAAACCTCAGCGATGGATATCTCGGCTCCTGCCTCGAGGAAGAACGCAGCGAACTGCGAAAAGCACTGCGAATTGCAGAACTCAGTGAGTCAGCAGCTCTTTGAACGCACCCGGCGCCCCGCGTGCTTGCTTCAGTGCCTCATCCGCTTCTACTCTGCGAGTGGAGTCCTCTCGCGAAGTGTGCTCACTTGGGTCTGGCGACACCGACCCTGGCTCAGGA	This study
Su_K2	Spirostomum subtilis	SRRXXXXXX	ITS1-5.8S-ITS2	ACGCTCTTCCATAAACGTAAGATCGCAAACTATACTGAAAACCTCAGCGATGGATATCTCGGCTCCTGCCTCGAGGAAGAACGCAGCGAACTGCGAAAAGCACTGCGAATTGCAGAACTCAGTGAGTCAGCAGCTCTTTGAACGCACCCGGCGCCCCGCGTGCTTGCTTCAGTGCCTCATCCGCTTCTACTCTGCGAGTGGAGTCCTCTCGCGAAGTGTGCTCACTTGGGTCTGGCGACACCGACCCTGGCTCAGGA	This study
Su_K3	Spirostomum subtilis	SRRXXXXXX	ITS1-5.8S-ITS2	ACGCTCTTCCATAAACGTAAGATCGCAAACTATACTGAAAACCTCAGCGATGGATATCTCGGCTCCTGCCTCGAGGAAGAACGCAGCGAACTGCGAAAAGCACTGCGAATTGCAGAACTCAGTGAGTCAGCAGCTCTTTGAACGCACCCGGCGCCCCGCGTGCTTGCTTCAGTGCCTCATCCGCTTCTACTCTGCGAGTGGAGTCCTCTCGCGAAGTGTGCTCACTTGGGTCTGGCGACACCGACCCTGGCTCAGGA	This study
St_C1	Spirostomum teres	SRR12125178	ITS1-5.8S-ITS2	ACGCTCTCCATTTAAGTAGTCCCAAACTCTATACTGAAAACCTCAGCGATGGATATCTCGGCTCCTGCCTCGAGGAAGAACGCAGCGAACTGCGAAAAGCACTGCGAATTGCAGAACTCAGTGAGTCAGCAGCTCTTTGAACGCACTCGGCGCACAGCGTGCTTGCTTCAGTGCCTCATCCGCTCTCCTTCTGCGAGTGAAGTTCTCTCGCGAAATACGCACACATAGGTCTGGCGGCAGGACCTTTGCTCAGGA	Mukhtar et al. 2021
Sa_C1	Spirostomum ambiguum	SRR12125180	28S rRNA	GCGCCTGAAGTCAAGCAAGACTACCCGCTGAACTTAAGCATATTACTAAGCGGAGGAAAAGAAACTAACTAGGATTGCCTCAGTAACTGCGAGTGAAGCGGCAACAGCTCGTCTTGAATCTCTCCTCTGGAGCGAAATGTGAGTCACAGCCTTACGTTGGGGGTGGCGCGCAACTCGGCTGGAACGCCGGACCACGGAGGGTGCTAGTCCCGTGCCGTGCCGCCCTTGGCGATAGGATGTGTTAAACGAGTCGGGCAGTTTGGGATTGCTGTCCTAACGGGAGGTAGACTCCTTCCAAAGCTAAATATCGACAGGAGACCGATAGCGAACAAGTACTGTGAAGGAAAGATGAAAAGCACTTTGAAAAGAGAGTTAAAAGACTTGAAATCGCTGAGGAGG…	Mukhtar et al. 2021
Sa_U1	Spirostomum ambiguum	SRR10512970	28S rRNA	GCGCCTGAAGTCAAGCAAGACTACCCGCTGAACTTAAGCATATTACTAAGCGGAGGAAAAGAAACTAACTAGGATTGCCTCAGTAACTGCGAGTGAAGCGGCAACAGCTCGTCTTGAATCTCTCCTCTGGAGCGAAATGTGAGTCACAGCCTTACGTTGGGGGCGACGCGCAACTCGGCTGGAACGCCGGACCACGGAGGGTGCTAGTCCCGTGCCGCGTCGTCCTCGGGGATAGGATGTGTTAAACGAGTCGGGCAGTTTGGGATTGCTGTCCTAACGGGAGGTAGACTCCTTCCAAAGCTAAATATCGACAGGAGACCGATAGCGAACAAGTACTGTGAAGGAAAGATGAAAAGCACTTTGAAAAGAGAGTTAAAAGACTTGAAATCGCTGAGGAGG…	Yan et al. 2019
Sc_K1	Spirostomum caudatum	SRRXXXXXX	28S rRNA	GCGCCTGAAGTCAAGCAAGACCACCCGCTGAACTTAAGCATATTACTAAGCGGAGGAAAAGAAACTAACCAGGATTGCCTCAGTAACTGCGAGTGAAGCGGCAACAGCTCGTCTTGAATCGCTCACCAGAGCGAGATGTAAGTCACGGCCTTACGTGAGGGACGACGCGCAACTCGGCTGGAACGCCGGACCACGGAGGGTGCTAGTCCCGTACCGCGTCGACCTTTGCGATAGGCAGTGTTAAGCGAGTCGGGCAGTTTGGGATTGCTGTCCTAACGGGAGGTAGACTCCTTCCAAAGCTAAATATTGACAGGAGACCGATAGCGCACAAGTACTGTGAAGGAAAGATGAAAAGCACTTTGAAAAGAGAGTTAAAAGACTTGAAATCGCTGAGGAGGA…	This study
Sm_U1	Spirostomum minus	SRR10513010	28S rRNA	GCGCCTGAAGTCAAGCAAGACTACCCGCTGAACTTAAGCATATTACTAAGCGGAGGAAAAGAAACTAACTAGGATTGCCTCAGTAACTGCGAGTGAAGCGGCAACAGCTCGTCTTGAATCTCTCCTCTGGAGCGAAATGTGAGTCACAGCCTTACGTCGGGGGCGACGCGCAACTCGGCTGGAACGCCGGACCACGGAGGGTGCTAGTCCCGTGCCGCGTCGTCCTCGGGGATAGGATGTGTTGAACGAGTCGGGCAGTTTGGGATTGCTGTCCTAACGGGAGGTAGACTCCTTCCAAAGCTAAATATCGACAGGAGACCGATAGCGCACAAGTACTGTGAAGGAAAGATGAAAAGCACTTTGAAAAGAGAGTTAAAAGACTTGAAATCGCTGAGGAGG…	Yan et al. 2019
Sm_U6	Spirostomum minus	SRRXXXXXX	28S rRNA	GCGCCTGAAGTCAAGCAAGACTACCCGCTGAACTTAAGCATATTACTAAGCGGAGGAAAAGAAACTAACTAGGATTGCCTCAGTAACTGCGAGTGAAGCGGCAACAGCTCGTCTTGAATCTCTCCTCTGGAGCGAAATGTGAGTGACAGCCTTACGTCGGGGGCGACGCGCAACTCGGCTGGAACGCCGGACCACGGAGGGTGCTAGTCCCGTGCCGCGTCGTCCTCGGGGATAGGATGTGTTGAACGAGTCGGGCAGTTTGGGATTGCTGTCCTAACGGGAGGTAGACTCCTTCCAAAGCTAAATATCGACAGGAGACCGATAGCGCACAAGTACTGTGAAGGAAAGATGAAAAGCACTTTGAAAAGAGAGTTAAAAGACTTGAAATCGCTGAGGAGG…	This study
Sm_U25	Spirostomum minus	SRRXXXXXX	28S rRNA	GCGCCTGAAGTCAAGCAAGACTACCCGCTGAACTTAAGCATATTACTAAGCGGAGGAAAAGAAACTAACTAGGATTGCCTCAGTAACTGCGAGTGAAGCGGCAACAGCTCGTCTTGAATCTCTCCTCTGGAGCGAAATGTGAGTCACAGCCTTACGTCGGGGGCGACGCGCAACTCGGCTGGAACGCCGGACCACGGAGGGTGCTAGTCCCGTGCCGCGTCGTCCTCGGGGATAGGATGTGTTGAACGAGTCGGGCAGTTTGGGATTGCTGTCCTAACGGGAGGTAGACTCCTTCCAAAGCTAAATATCGACAGGAGACCGATAGCGCACAAGTACTGTGAAGGAAAGATGAAAAGCACTTTGAAAAGAGAGTTAAAAGACTTGAAATCGCTGAGGAGG…	This study
Sv_E1	Spirostomum semivirescens	SRR7141204	28S rRNA	GCGCCTGAAGTCAAGCAAGACTACCCGCTGAACTTAAGCATATTACTAAGCGGAGGAAAAGAAACTAACCAGGATTGCCTCAGTAACTGCGAGTGAAGCGGCAACAGCTCGTCTTGAATCGCCCCCAAAGGGCGAAATGTGAGTCACAGCCTTACGTAGGGGGCGACGCGCAACTCGGCTGGAACGCCGGACCACGGAGGGTGCTAGTCCCGTACCGCGTCGTCCTTTGCGATAGGATGTGTTGAACGAGTCGGGCAGTTTGGGATTGCTGTCCTAACGGGAGGTAGACTCCTTCCAAAGCTAAATATCGACAGGAGACCGATAGCGCACAAGTACTGTGAAGGAAAGATGAAAAGCACTTTGAAAAGAGAGTTAAAAGACTTGAAATCGCTGAGGAGG…	Hines et al. 2018
Sv_E2	Spirostomum semivirescens	SRR7141205	28S rRNA	GCGCCTGAAGTCAAGCAAGACTACCCGCTGAACTTAAGCATATTACTAAGCGGAGGAAAAGAAACTAACCAGGATTGCCTCAGTAACTGCGAGTGAAGCGGCAACAGCTCGTCTTGAATCGCCCCCAAAGGGCGAAATGTGAGTCACAGCCTTACGTAGGGGGCGACGCGCAACTCGGCTGGAACGCCGGACCACGGAGGGTGCTAGTCCCGTACCGCGTCGTCCTTTGCGATAGGATGTGTTGAACGAGTCGGGCAGTTTGGGATTGCTGTCCTAATGGGAGGTAGACTCCTTCCAAAGCTAAATATCGACAGGAGACCGATAGCGCACAAGTACTGTGAAGGAAAGATGAAAAGCACTTTGAAAAGAGAGTTAAAAGACTTGAAATCGCTGAGGAGG…	Hines et al. 2018
Sv_E3	Spirostomum semivirescens	SRR7141206	28S rRNA	GCGCCTGAAGTCAAGCAAGACTACCCGCTGAACTTAAGCATATTACTAAGCGGAGGAAAAGAAACTAACCAGGATTGCCTCAGTAACTGCGAGTGAAGCGGCAACAGCTCGTCTTGAATCGCCCCCAAAGGGCGAAATGTGAGTCACAGCCTTACGTAGGGGGCGACGCGCAACTCGGCTGGAACGCCGGACCACGGAGGGTGCTAGTCCCGTACCGCGTCGTCCTTTGCGATAGGATGTGTTGAACGAGTCGGGCAGTTTGGGATTGCTGTCCTAATGGGAGGTAGACTCCTTCCAAAGCTAAATATCGACAGGAGACCGATAGCGCACAAGTACTGTGAAGGAAAGATGAAAAGCACTTTGAAAAGAGAGTTAAAAGACTTGAAATCGCTGAGGAGG…	Hines et al. 2018
Sv_E4	Spirostomum semivirescens	SRR7141207	28S rRNA	GCGCCTGAAGTCAAGCAAGACTACCCGCTGAACTTAAGCATATTACTAAGCGGAGGAAAAGAAACTAACCAGGATTGCCTCAGTAACTGCGAGTGAAGCGGCAACAGCTCGTCTTGAATCGCCCCCAAAGGGCGAAATGTGAGTCACAGCCTTACGTAGGGGGCGACGCGCAACTCGGCTGGAACGCCGGACCACGGAGGGTGCTAGTCCCGTACCGCGTCGTCCTTTGCGATAGGATGTGTTGAACGAGTCGGGCAGTTTGGGATTGCTGTCCTAATGGGAGGTAGACTCCTTCCAAAGCTAAATATCGACAGGAGACCGATAGCGCACAAGTACTGTGAAGGAAAGATGAAAAGCACTTTGAAAAGAGAGTTAAAAGACTTGAAATCGCTGAGGAGG…	Hines et al. 2018
Sv_E5	Spirostomum semivirescens	SRR7141208	28S rRNA	GCGCCTGAAGTCAAGCAAGACTACCCGCTGAACTTAAGCATATTACTAAGCGGAGGAAAAGAAACTAACCAGGATTGCCTCAGTAACTGCGAGTGAAGCGGCAACAGCTCGTCTTGAATCGCCCCCAAAGGGCGAAATGTGAGTCACAGCCTTACGTAGGGGGCGACGCGCAACTCGGCTGGAACGCCGGACCACGGAGGGTGCTAGTCCCGTACCGCGTCGTCCTTTGCGATAGGATGTGTTGAACGAGTCGGGCAGTTTGGGATTGCTGTCCTAACGGGAGGTAGACTCCTTCCAAAGCTAAATATCGACAGGAGACCGATAGCGCACAAGTACTGTGAAGGAAAGATGAAAAGCACTTTGAAAAGAGAGTTAAAAGACTTGAAATCGCTGAGGAGG…	Hines et al. 2018
Sv_E6	Spirostomum semivirescens	SRR7141209	28S rRNA	GCGCCTGAAGTCAAGCAAGACTACCCGCTGAACTTAAGCATATTACTAAGCGGAGGAAAAGAAACTAACCAGGATTGCCTCAGTAACTGCGAGTGAAGCGGCAACAGCTCGTCTTGAATCGCCCCCAAAGGGCGAAATGTGAGTCACAGCCTTACGTAGGGGGCGACGCGCAACTCGGCTGGAACGCCGGACCACGGAGGGTGCTAGTCCCGTACCGCGTCGTCCTTTGCGATAGGATGTGTTGAACGAGTCGGGCAGTTTGGGATTGCTGTCCTAACGGGAGGTAGACTCCTTCCAAAGCTAAATATCGACAGGAGACCGATAGCGCACAAGTACTGTGAAGGAAAGATGAAAAGCACTTTGAAAAGAGAGTTAAAAGACTTGAAATCGCTGAGGAGG…	Hines et al. 2018
Ss_E1	Spirostomum sp.	SRR7141210	28S rRNA	GCGCCTGAAGTCAAGCAAGACTACCCGCTGAACTTAAGCATATTACTAAGCGGAGGAAAAGAAACTAACTAGGATTGCCTCAGTAACTGCGAGTGAAGCGGCAACAGCTCGTCTTGAATCGTCCCCAAAGGACGAAATGTGAGTCACAGCCTTACGTAGGGGGCGACGCGCAACTCGGCTGGAACGCCGGACCACGGAGGGTGCTAGTCCCGTGCCGCGTCGTCCTTTGCGATAGGATGTGTTGAACGAGTCGGGCAGTTTGGGATTGCTGTCCTAACGGGAGGTAGACTCCTTCCAAAGCTAAATATCGACAGGAGACCGATAGCGCACAAGTACTGTGAAGGAAAGATGAAAAGCACTTTGAAAAGAGAGTTAAAAGACTTGAAATCGCTGAGGAGG…	Hines et al. 2018
Su_C1	Spirostomum subtilis	SRR12125179	28S rRNA	GCGCCTGAAGTCAAGCAAGACTACCCGCTGAACTTAAGCATATTACTAAGCGGAGGAAAAGAAACTAACTAGGATTGCCTCAGTAACTGCGAGTGAAGCGGCAACAGCTCGTCTTGAATCTCTCCTCTGGAGCGAAATGTGAGTCACAGTCTTACGTAGGGGACGGCGCGCAACTCGGCTGGAACGCCGGACCACGGAGGGTGCTAGTCCCGTGCCGTGCCGTCCTTTGCGATAGAATGTGTTAAACGAGTCGGGCAGTTTGGGATTGCTGTCCTAACGGGAGGTAGACTCCTTCCAAAGCTAAATATTGACAGGAGACCGATAGCGCACAAGTACTGTGAAGGAAAGATGAAAAGCACTTTGAAAAGAGAGTTAAAAGACTTGAAATCGCTGAGGAGG…	Mukhtar et al. 2021
Su_U10	Spirostomum subtilis	SRRXXXXXX	28S rRNA	GCGCCTGAAGTCAAGCAAGACTACCCGCTGAACTTAAGCATATTACTAAGCGGAGGAAAAGAAACTAACTAGGATTGCCTCAGTAACTGCGAGTGAAGCGGCAACAGCTCGTCTTGAATCTCTCCTCTGGAGCGAAATGTGAGTCACAGTCTTACGTAGGGGGTGGCGCGCAACTCGGCTGGAACGCCGGACCACGGAGGGTGCTAGTCCCGTGCCGTGCCGCCCTTTGCGATAGAATGTGTTAAACGAGTCGGGCAGTTTGGGATTGCTGTCCTAACGGGAGGTAGACTCCTTCCAAAGCTAAATATCGACAGGAGACCGATAGCGCACAAGTACTGTGAAGGAAAGATGAAAAGCACTTTGAAAAGAGAGTTAAAAGACTTGAAATCGCTGAGGAGG…	This study
Su_K2	Spirostomum subtilis	SRRXXXXXX	28S rRNA	GCGCCTGAAGTCAAGCAAGACTACCCGCTGAACTTAAGCATATTACTAAGCGGAGGAAAAGAAACTAACTAGGATTGCCTCAGTAACTGCGAGTGAAGCGGCAACAGCTCGTCTTGAATCTCTCCTCTGGAGCGAAATGTGAGTCACAGTCTTACGTAGGGGACGGCGCGCAACTCGGCTGGAACGCCGGACCACGGAGGGTGCTAGTCCCGTGCCGTGCCGTCCTTTGCGATAGAATGTGTTAAACGAGTCGGGCAGTTTGGGATTGCTGTCCTAACGGGAGGTAGACTCCTTCCAAAGCTAAATATTGACAGGAGACCGATAGCGCACAAGTACTGTGAAGGAAAGATGAAAAGCACTTTGAAAAGAGAGTTAAAAGACTTGAAATCGCTGAGGAGG…	This study
Su_K3	Spirostomum subtilis	SRRXXXXXX	28S rRNA	GCGCCTGAAGTCAAGCAAGACTACCCGCTGAACTTAAGCATATTACTAAGCGGAGGAAAAGAAACTAACTAGGATTGCCTCAGTAACTGCGAGTGAAGCGGCAACAGCTCGTCTTGAATCTCTCCTCTGGAGCGAAATGTGAGTCACAGTCTTACGTAGGGGACGGCGCGCAACTCGGCTGGAACGCCGGACCACGGAGGGTGCTAGTCCCGTGCCGTGCCGTCCTTTGCGATAGAATGTGTTAAACGAGTCGGGCAGTTTGGGATTGCTGTCCTAACGGGAGGTAGACTCCTTCCAAAGCTAAATATTGACAGGAGACCGATAGCGCACAAGTACTGTGAAGGAAAGATGAAAAGCACTTTGAAAAGAGAGTTAAAAGACTTGAAATCGCTGAGGAGG…	This study
St_C1	Spirostomum teres	SRR12125178	28S rRNA	GCGCCTGAAGTCAAGCAAGACCACCCGCTGAACTTAAGCATATTACTAAGCGGAGGAAAAGAAACTAACCAGGATTGCCTCAGTAACTGCGAGTGAAGCGGCAACAGCTCGTCTTGAATCGCCTCACGGCGATATGTGAGTCACCGCCTTACCTGGGGGACGACGCGCAACTCGGCTGGAACGCCGGACCACGGAGGGTGCTAGTCCCGTACCGTGTCGACCTCTGGGATAGGCTGTGTTGAGCGAGTCGGACAGTTTGGGATTGCTGTCCTAACGGGAGGTAGACTCCTTCCAAAGCTAAATATCGACAGGAGACCGATAGCGCACAAGTACTGTGAAGGAAAGATGAAAAGCACTTTGAAAAGAGAGTTAAAAGACTTGAAATCGTTGAGGAGGAAG…	Mukhtar et al. 2021
