## Supplementary material for "Phylogeny and species delimitation of ciliates in the genus *Spirostomum* (Class, Heterotrichea) using single-cell transcriptomes": Supplementary Table S7.xlsx

### Sheet: BPP analyses
Supplimentary Table S7. Species delimitation (A11) and species tree (A01) analyses were conducted using different prior settings on 100 loci and 265 loci datasets to determine the best prior settings fit the dataset.
		A11 analysis	A01 analysis
Dataset type	Prior settings	Number of delimited lineages	Number of possible trees	Most probable species tree with nodal support values
265 loci	θ ~ IG (3, 0.002), τ ~ IG (3, 0.004)	12	10	((((((A, B) #1.000000, (L, S) #1.000000) #1.000000, M) #1.000000, Y) #0.999990, (E, (O, T) #0.999990) #0.999990) #0.784062, (C, ((N, V) #0.463025, X) #1.000000) #0.999990);
265 loci	θ ~ IG (3, 0.002), τ ~ IG (3, 0.4)	13	3	((((((A, B) #1.000000, (L, S) #1.000000) #1.000000, M) #1.000000, ((N, X) #1.000000, V) #1.000000) #1.000000, (C, ((E, T) #0.794132, Y) #1.000000) #1.000000) #1.000000, O);
265 loci	θ ~ IG (3, 0.2), τ ~ IG (3, 0.004)	23	6133	(((((A, B) #0.964420, (L, S) #0.963760) #0.935911, M) #0.874991, ((N, X) #0.852741, V) #0.937061) #0.875471, (C, (E, ((O, T) #0.963500, Y) #0.673983) #0.671093) #0.878231);
265 loci	θ ~ IG (3, 0.2), τ ~ IG (3, 0.4)	13	8	((((((A, B) #1.000000, (L, S) #1.000000) #1.000000, M) #1.000000, ((N, X) #1.000000, V) #1.000000) #1.000000, (C, ((E, Y) #0.984950, T) #1.000000) #1.000000) #0.984900, O);
265 loci	θ ~ IG (21, 0.2), τ ~ IG (3, 0.004)	13	28	(((((A, B) #1.000000, (L, S) #1.000000) #1.000000, (M, ((N, X) #0.529805, V) #1.000000) #0.982420) #0.995570, O) #0.937301, (C, ((E, T) #0.897741, Y) #1.000000) #1.000000);
265 loci	θ ~ IG (3, 0.002), τ ~ IG (21, 0.4)	14	5	((((((A, B) #1.000000, (L, S) #1.000000) #1.000000, M) #1.000000, ((N, X) #1.000000, V) #1.000000) #1.000000, O) #0.990900, (C, ((E, T) #0.970150, Y) #1.000000) #1.000000);
100 loci	θ ~ IG (3, 0.002), τ ~ IG (3, 0.004)	13	20	((((((A, B) #1.000000, (L, S) #1.000000) #1.000000, M) #0.742663, ((N, X) #1.000000, V) #1.000000) #1.000000, (C, ((E, T) #0.483185, Y) #0.997530) #1.000000) #0.983340, O);
100 loci	θ ~ IG (3, 0.002), τ ~ IG (3, 0.4)	13	3	((((((A, B) #1.000000, (L, S) #1.000000) #1.000000, M) #1.000000, ((N, X) #1.000000, V) #1.000000) #1.000000, (C, ((E, T) #0.541315, Y) #1.000000) #1.000000) #1.000000, O);
100 loci	θ ~ IG (3, 0.2), τ ~ IG (3, 0.004)	13	8	(((((A, B) #1.000000, (L, S) #1.000000) #0.999980, M) #0.999990, ((N, X) #1.000000, V) #1.000000) #1.000000, ((C, (O, T) #0.999710) #0.952740, (E, Y) #0.952710) #0.999990);
100 loci	θ ~ IG (3, 0.2), τ ~ IG (3, 0.4)	13	4	((((((A, B) #1.000000, (L, S) #1.000000) #1.000000, M) #0.995240, ((N, X) #1.000000, V) #1.000000) #1.000000, (C, ((E, Y) #0.999990, T) #1.000000) #1.000000) #1.000000, O);
100 loci	θ ~ IG (21, 0.2), τ ~ IG (3, 0.004)	12	28	(((((A, B) #1.000000, (L, S) #1.000000) #1.000000, (M, ((N, X) #0.914911, V) #1.000000) #0.927481) #1.000000, (C, ((E, T) #0.502705, Y) #1.000000) #1.000000) #0.998610, O);
100 loci	θ ~ IG (3, 0.002), τ ~ IG (21, 0.4)	13	15	((((((A, B) #1.000000, (L, S) #1.000000) #1.000000, M) #0.942061, ((N, X) #1.000000, V) #1.000000) #1.000000, (C, ((E, Y) #0.378116, T) #1.000000) #1.000000) #0.962040, O);
A = S. ambiguum (lineage I); B = S. ambiguum (lineage II); S = S. subtilis (lineage I); L = S. subtilis (lineage II); M = S. minus 1; X = S. minus 2; N = S. cf. minus; V = S. semivirescens; C = S. caudatum, Y = S. yagiui; T = S. teres (lineage I); E = S. teres (lineage II); O = Anigsteinia sp.
