## Supplementary material for "Phylogeny and species delimitation of ciliates in the genus *Spirostomum* (Class, Heterotrichea) using single-cell transcriptomes": Supplementary Table S8.xlsx

### Sheet: 265 loci 38 taxa
Supplementary Table S8. List of 265 protein-coding genes and species distribution across gene families (GFs). These 265 genes were utilized for phylogenomic and BPP analyses. Gene Family defined by OrthoMCL number followed by subclade number (e.g., OG5_126891_1, where 126891 is the ortholog group, and subclade number 1 contains the maximum number of target taxa).
Gene Family (GFs)	As_U1 (outgroup)	Sa_U1	Sa_K1	Sa_K2	Sa_K3	Sa_K4	Sa_K5	Sa_K6	Sa_K7	Sa_C1	Sc_K1	Sm_U1	Sm_K1	Sm_K2	Sm_K3	Sm_K4	Ss_E1	Su_C1	St_K1	St_K3	St_C1	Su_K1	Su_K2	Su_K3	Sv_E1	Sv_E2	Sv_E3	Sv_E4	Sv_E5	Sv_E6	Sm_U6	Su_U10	Sm_U25	Sy_K1	Sy_K2	Sy_K3	Sy_K4	Sy_K5	#of taxa in each OGs (Spirostomum)	% of taxa in each OGs (Spirostomum)
OG5_127328_0	0	1	1	1	1	1	1	1	1	0	0	1	1	1	1	1	1	1	1	1	1	1	1	1	0	1	1	1	0	1	1	1	1	1	1	0	1	1	32	0.864865
OG5_126674_0	0	1	0	1	1	1	1	1	1	0	0	1	1	0	1	1	1	0	1	1	0	1	1	0	1	1	1	0	0	0	1	0	1	1	1	1	1	0	25	0.675676
OG5_127884_0	0	1	1	1	1	1	1	1	1	0	1	1	1	1	1	1	1	1	1	1	1	1	1	1	0	1	1	1	0	0	1	1	1	1	1	0	1	1	32	0.864865
OG5_129733_0	0	1	0	1	1	1	1	1	1	1	1	1	1	1	1	1	0	1	1	1	1	1	0	1	1	1	1	1	0	0	1	1	1	0	1	1	1	1	31	0.837838
OG5_128413_0	0	1	1	1	1	1	0	0	1	1	0	0	0	1	0	1	1	1	0	0	1	1	1	1	0	0	0	0	0	0	0	1	0	0	0	1	0	1	18	0.486486
OG5_126696_0	0	1	1	1	1	0	1	0	1	1	0	0	0	1	1	1	1	1	0	0	0	1	1	1	0	0	0	0	0	0	0	1	0	1	1	1	1	1	21	0.567568
OG5_126891_1	0	1	0	0	0	0	0	0	0	1	1	0	0	1	1	0	0	1	0	1	1	1	1	1	0	0	0	0	0	0	0	0	1	1	1	0	1	1	16	0.432432
OG5_126721_0	0	1	1	1	1	1	1	1	1	0	0	0	1	1	1	1	1	0	0	1	1	1	1	1	0	0	0	0	0	0	1	1	1	0	1	0	1	1	24	0.648649
OG5_133365_0	0	1	1	1	1	1	1	1	1	1	0	0	1	1	1	1	1	1	0	1	1	1	1	1	1	1	0	0	0	1	1	1	0	1	1	1	1	1	30	0.810811
OG5_127356_0	0	1	0	1	1	1	1	1	1	1	0	1	1	1	1	1	1	0	1	0	1	1	1	1	1	1	0	0	0	0	0	1	1	1	1	1	1	1	28	0.756757
OG5_128509_0	0	1	1	1	1	1	1	1	1	0	0	0	0	1	1	1	0	1	1	1	0	1	1	1	0	1	0	0	0	0	0	1	1	0	1	0	0	1	22	0.594595
OG5_128691_1	0	1	1	1	1	1	0	1	1	0	0	0	0	0	1	0	0	1	0	0	0	0	0	0	0	0	0	0	0	0	0	0	0	0	0	0	0	0	9	0.243243
OG5_127700_0	0	1	1	1	1	1	1	1	0	0	0	1	1	1	1	0	1	1	1	1	1	1	1	1	1	1	1	1	0	0	1	1	1	1	1	1	1	1	31	0.837838
OG5_128555_0	0	0	1	1	0	1	1	1	1	1	0	0	0	1	0	1	0	1	0	1	1	1	0	1	0	0	0	0	0	0	0	0	0	0	0	1	1	1	17	0.459459
OG5_128625_0	0	1	1	0	1	0	1	1	1	0	0	1	1	1	1	1	1	0	1	0	1	1	1	1	1	1	0	0	0	0	0	1	1	1	1	0	1	1	25	0.675676
OG5_128493_0	0	1	1	0	1	1	0	1	1	1	0	0	0	0	0	1	0	1	1	0	1	1	1	1	0	0	0	0	0	0	0	0	0	0	0	0	0	0	14	0.378378
OG5_127677_0	0	1	0	1	0	1	1	1	1	1	0	1	1	1	1	1	1	1	1	1	0	1	1	1	0	0	1	0	0	0	1	1	1	0	0	1	1	1	26	0.702703
OG5_127762_0	1	1	1	1	1	1	1	1	1	0	0	0	1	1	1	1	1	1	1	1	1	1	1	1	1	1	1	1	0	1	1	1	1	1	1	1	1	1	33	0.891892
OG5_127412_0	1	1	0	1	1	1	1	1	1	1	1	0	1	1	1	1	1	1	1	1	1	1	1	1	0	1	1	0	0	0	1	1	1	1	1	1	1	1	31	0.837838
OG5_128369_0	0	1	1	1	1	0	1	0	1	1	0	0	1	1	0	1	1	1	0	1	1	1	1	1	1	1	1	0	0	0	1	1	0	0	0	1	1	1	25	0.675676
OG5_127374_0	1	1	1	0	0	1	1	1	0	1	0	0	0	1	1	1	1	1	0	1	1	1	1	1	0	1	0	0	0	1	1	1	1	1	1	1	1	1	26	0.702703
OG5_126971_3	0	0	1	1	0	0	1	1	0	0	0	0	0	1	1	1	0	1	0	1	1	1	1	1	0	0	1	0	0	0	0	0	0	1	1	1	1	1	19	0.513514
OG5_127609_0	0	1	1	1	1	1	1	1	1	1	1	0	1	1	0	1	1	0	0	1	1	1	1	1	0	1	1	0	0	0	0	1	0	1	1	1	1	1	27	0.72973
OG5_130500_0	0	1	1	1	0	0	0	0	1	1	0	0	0	1	0	0	0	1	0	1	1	0	1	1	0	0	0	0	0	0	0	1	0	0	0	1	1	1	15	0.405405
OG5_126890_0	1	1	1	1	1	0	1	0	0	0	1	1	0	0	0	0	1	0	0	0	1	1	1	1	1	1	1	1	1	1	1	1	1	1	1	0	0	1	24	0.648649
OG5_129082_0	0	1	1	1	1	1	1	1	1	1	0	0	1	1	1	1	1	1	1	1	1	1	1	1	0	1	1	0	0	0	1	1	0	0	0	0	1	1	27	0.72973
OG5_127178_0	0	0	0	1	0	1	0	0	1	0	0	0	0	1	1	1	0	1	0	0	1	1	1	1	0	0	0	0	0	0	1	1	0	0	0	1	1	0	15	0.405405
OG5_138849_0	0	1	1	1	0	1	1	1	1	0	0	1	0	1	0	1	1	1	0	1	0	0	0	1	0	1	0	0	0	0	0	0	0	0	0	1	0	1	17	0.459459
OG5_131276_0	0	0	0	1	1	0	1	1	0	1	0	0	1	1	1	0	1	1	1	1	1	1	1	1	0	1	1	1	0	1	0	1	1	0	1	1	1	1	26	0.702703
OG5_127611_0	0	1	1	1	1	1	1	0	0	0	0	0	0	0	0	0	0	1	0	0	0	1	0	1	0	1	0	0	0	0	1	1	0	0	0	1	1	0	14	0.378378
OG5_128165_0	1	1	1	1	1	1	1	1	1	0	0	0	1	1	1	1	0	1	1	1	1	1	1	0	0	0	0	0	0	0	1	1	1	1	1	1	1	1	26	0.702703
OG5_127735_0	0	1	1	1	1	1	1	1	1	1	0	0	0	1	1	1	0	1	0	1	1	1	0	1	0	1	0	0	0	1	1	1	0	1	0	1	1	1	25	0.675676
OG5_127312_0	0	1	1	1	1	1	1	1	1	0	0	0	0	0	0	1	1	0	0	0	1	1	1	1	0	1	0	0	0	0	1	1	1	0	0	1	0	1	20	0.540541
OG5_126959_0	0	1	0	1	1	1	1	1	1	0	0	1	0	1	0	1	1	1	0	1	1	0	0	1	0	0	0	0	0	0	1	1	0	1	1	1	1	1	22	0.594595
OG5_127909_0	0	1	1	1	1	1	1	1	0	0	0	1	1	1	1	1	0	1	1	1	1	1	1	0	0	1	1	1	1	1	1	1	1	1	1	1	1	1	31	0.837838
OG5_127797_0	0	1	0	1	1	1	0	1	0	1	0	0	1	1	1	1	0	1	1	1	1	1	1	1	0	1	1	1	0	1	0	1	0	0	1	0	1	1	25	0.675676
OG5_127172_1	0	1	0	0	1	1	1	0	0	0	0	0	0	1	0	0	1	1	0	0	1	1	1	1	0	0	0	0	0	0	0	1	0	0	0	0	0	0	12	0.324324
OG5_128458_0	0	1	1	0	1	0	1	1	1	1	1	1	0	0	0	1	1	0	1	1	1	0	1	1	0	1	0	0	0	0	1	0	0	1	0	1	1	1	22	0.594595
OG5_127013_0	0	1	0	0	0	1	0	1	1	0	0	0	0	1	0	1	0	1	0	0	1	1	1	1	1	0	0	0	0	0	0	0	0	0	0	0	1	0	13	0.351351
OG5_129299_0	0	1	1	1	0	0	1	1	1	1	0	1	1	1	1	1	1	0	1	1	1	1	1	1	1	1	0	0	0	0	1	1	0	1	1	1	1	1	28	0.756757
OG5_127946_0	0	1	1	1	1	1	1	1	0	0	0	0	1	0	1	1	1	1	1	1	1	1	1	0	0	0	0	0	0	0	1	1	1	1	1	1	1	1	25	0.675676
OG5_130486_0	0	1	1	1	1	1	1	1	1	1	0	0	0	1	1	1	1	1	1	1	0	1	1	1	0	0	0	0	0	0	1	1	1	1	1	1	1	1	27	0.72973
OG5_127427_0	0	1	1	1	1	1	1	1	1	1	0	0	0	1	0	1	0	1	0	0	1	1	1	1	0	1	0	0	0	0	0	1	0	0	0	1	1	1	21	0.567568
OG5_127840_0	0	0	1	1	1	1	1	1	1	1	0	0	1	1	1	1	0	0	0	1	0	1	1	1	0	0	0	0	0	0	1	1	0	1	1	1	1	1	23	0.621622
OG5_128052_0	0	1	1	1	0	1	1	1	1	0	0	0	0	0	0	0	0	1	0	1	1	1	1	1	0	0	0	0	0	0	1	1	1	0	1	0	1	1	19	0.513514
OG5_128705_0	1	1	0	1	0	1	0	1	0	0	0	0	0	1	0	1	1	0	0	0	1	1	1	1	0	0	0	0	0	0	0	1	0	0	1	1	1	1	16	0.432432
OG5_127456_0	0	1	1	1	1	1	1	1	0	0	0	1	1	1	1	1	1	1	0	1	1	1	1	1	1	1	1	0	0	0	1	1	1	1	1	1	1	1	30	0.810811
OG5_127831_0	0	1	1	1	1	1	1	1	0	0	0	0	0	1	0	1	1	1	1	1	1	1	1	1	0	1	0	0	0	0	1	1	1	1	1	1	1	1	26	0.702703
OG5_127718_0	0	1	1	1	1	1	1	1	1	0	0	0	0	1	1	1	1	1	1	1	1	1	1	1	0	1	1	1	0	1	0	1	1	1	1	1	1	1	30	0.810811
OG5_127075_2	0	1	1	1	1	1	0	1	1	0	0	0	0	1	0	1	0	0	0	0	0	1	1	1	0	0	0	0	0	0	0	0	1	0	0	0	0	1	14	0.378378
OG5_127784_0	0	1	1	1	1	1	1	1	1	0	0	1	1	1	1	1	1	0	0	1	1	1	1	1	0	1	1	1	0	0	1	1	1	1	1	1	1	1	30	0.810811
OG5_128313_0	0	1	1	1	1	0	0	1	1	0	0	1	1	1	1	1	1	0	1	1	0	1	1	1	0	1	1	1	0	0	1	1	1	1	1	0	1	1	27	0.72973
OG5_129958_0	0	1	1	1	1	1	1	1	1	0	0	0	1	1	0	1	1	1	1	1	1	1	1	1	1	0	0	0	0	0	0	1	0	1	1	1	1	1	26	0.702703
OG5_127639_1	0	1	0	1	0	1	1	1	0	1	0	0	0	1	0	1	0	1	0	0	1	1	1	1	0	0	0	0	0	0	1	0	0	0	0	1	0	0	15	0.405405
OG5_131532_0	0	1	1	0	1	1	1	1	0	0	0	0	0	1	1	1	0	1	1	1	0	1	0	1	0	0	0	0	0	0	0	1	0	1	0	1	1	0	18	0.486486
OG5_126794_0	0	1	1	1	1	1	1	1	1	1	1	0	1	1	0	0	0	0	1	1	0	1	1	1	0	1	0	0	0	0	0	1	1	1	1	1	1	1	25	0.675676
OG5_127254_0	0	1	0	1	0	0	0	0	0	1	0	0	0	1	0	1	0	1	0	0	1	0	0	1	0	0	0	0	0	0	0	0	0	1	1	0	1	1	12	0.324324
OG5_128135_0	0	1	1	1	1	1	1	1	1	0	0	1	1	1	1	1	1	1	0	1	1	1	1	1	1	1	1	1	0	1	1	1	0	1	1	1	1	1	32	0.864865
OG5_145076_0	0	1	0	1	0	1	1	1	1	0	0	0	0	1	1	1	1	1	0	1	1	0	1	1	0	0	0	0	0	0	1	1	0	0	0	1	1	0	19	0.513514
OG5_127531_0	0	1	1	1	1	1	1	1	0	1	0	0	0	1	0	1	1	1	0	0	1	0	0	1	0	1	1	1	0	0	1	0	0	1	1	0	1	1	22	0.594595
OG5_133759_0	1	1	1	1	1	1	1	1	1	0	0	1	1	1	1	1	0	1	1	1	1	1	1	1	0	0	0	0	0	0	1	1	1	1	1	0	1	1	27	0.72973
OG5_139180_0	0	1	1	1	1	1	0	0	1	0	0	0	0	0	1	1	1	1	0	1	0	1	1	1	0	0	0	0	0	0	0	1	0	0	1	1	1	1	19	0.513514
OG5_158446_0	0	1	1	1	1	1	1	1	1	1	0	0	0	1	0	1	0	1	0	1	1	1	1	1	0	0	0	0	0	0	1	1	0	1	1	1	1	1	24	0.648649
OG5_128197_0	0	1	1	0	1	1	0	1	1	1	0	0	1	1	1	1	1	1	1	1	0	1	1	1	1	1	1	0	0	0	0	1	1	0	1	1	1	1	27	0.72973
OG5_128407_0	0	1	0	1	1	1	1	1	1	0	0	0	0	1	0	0	1	0	0	0	1	1	1	1	0	0	0	0	0	0	0	0	0	0	0	1	1	1	16	0.432432
OG5_127593_0	0	1	1	1	1	1	1	1	1	1	0	1	1	1	1	0	1	1	1	1	1	1	1	1	1	1	1	0	0	1	1	1	1	1	1	1	1	1	33	0.891892
OG5_127832_0	0	1	1	1	1	0	1	1	0	0	0	1	1	1	1	0	1	0	1	1	1	1	1	1	0	1	1	1	0	1	1	1	1	1	1	1	1	1	29	0.783784
OG5_127455_0	0	1	1	1	1	1	1	1	1	1	0	0	1	1	1	1	1	1	0	1	1	1	1	1	0	0	0	0	0	0	1	1	1	1	0	1	1	1	27	0.72973
OG5_127890_0	0	1	0	1	1	1	1	1	1	0	0	1	0	1	1	1	1	1	0	1	1	1	1	1	0	1	0	0	0	0	1	1	1	1	1	1	1	1	27	0.72973
OG5_126949_0	0	1	1	1	1	1	1	1	1	0	0	1	1	1	1	1	0	1	1	1	1	1	1	1	1	1	1	1	0	1	1	1	1	1	1	1	1	1	33	0.891892
OG5_126946_0	0	1	1	1	0	0	1	1	1	0	1	0	0	1	0	1	0	0	0	0	1	1	0	1	0	0	0	0	0	0	0	1	0	0	0	1	0	1	15	0.405405
OG5_127803_0	0	1	1	1	1	1	1	1	1	0	0	0	1	0	1	1	1	1	1	1	1	1	1	1	1	1	1	1	1	1	0	1	0	1	1	1	1	1	31	0.837838
OG5_130053_0	0	1	0	1	1	0	0	1	1	0	0	0	0	1	0	0	1	0	0	0	1	1	1	0	1	1	1	0	0	1	0	1	0	0	0	1	0	0	16	0.432432
OG5_131486_0	0	1	0	1	1	1	1	0	0	0	0	0	0	1	0	0	0	1	0	0	1	1	1	1	0	0	0	0	0	0	0	1	0	0	0	0	1	1	14	0.378378
OG5_150140_0	0	1	1	1	1	1	0	0	0	1	0	0	0	1	0	0	1	1	1	0	1	1	1	1	0	0	1	0	0	0	1	1	0	0	0	0	0	0	17	0.459459
OG5_127464_0	1	1	1	1	1	0	1	1	0	1	1	1	1	0	0	1	1	1	1	1	1	1	1	1	1	1	1	1	1	1	1	1	1	0	1	1	1	1	32	0.864865
OG5_126853_0	0	1	1	1	0	0	1	1	1	0	0	0	0	1	0	1	1	1	0	0	0	1	1	1	0	0	0	0	0	0	0	1	0	0	1	1	1	1	18	0.486486
OG5_129672_0	0	1	0	1	1	1	0	0	0	0	0	0	0	1	0	0	1	1	0	1	1	1	1	1	0	0	0	0	0	0	0	1	0	0	0	1	0	1	15	0.405405
OG5_126735_0	0	1	0	1	0	1	0	0	1	0	0	0	0	1	0	1	1	0	0	0	0	0	1	1	0	0	0	0	0	1	0	1	0	0	0	1	1	1	14	0.378378
OG5_127090_0	1	1	1	1	1	0	1	1	0	1	1	1	1	1	1	0	0	0	0	1	0	1	1	0	1	1	1	1	1	1	1	1	1	0	1	0	1	1	27	0.72973
OG5_130109_0	0	1	0	1	1	1	1	0	1	0	0	0	1	1	0	1	1	1	0	1	1	1	0	0	0	0	0	0	0	0	0	1	0	0	0	1	1	0	17	0.459459
OG5_126880_0	0	1	1	1	1	1	0	0	1	0	0	0	1	0	1	1	1	0	0	1	0	1	1	0	0	1	0	0	0	0	0	1	0	0	1	1	0	0	17	0.459459
OG5_129041_0	0	1	1	1	1	1	1	1	1	1	0	1	1	1	0	1	1	1	1	1	1	1	1	1	0	0	0	0	0	0	0	1	0	1	0	1	1	1	26	0.702703
OG5_126620_0	0	1	0	1	1	1	1	1	1	1	0	1	1	1	1	1	1	1	1	1	1	1	1	1	0	0	0	0	0	0	1	1	0	1	1	1	1	1	28	0.756757
OG5_128581_0	0	0	1	1	1	1	0	1	1	0	0	0	0	0	0	1	0	1	0	0	1	0	0	1	0	0	1	0	0	0	0	1	0	0	1	1	1	1	16	0.432432
OG5_129322_0	0	1	1	1	1	1	1	1	1	0	0	0	1	1	1	1	1	1	1	1	1	1	1	1	1	1	1	1	1	1	1	1	1	0	0	0	1	1	31	0.837838
OG5_130766_0	1	1	1	1	1	1	1	1	1	1	0	0	1	1	1	1	1	1	0	1	1	1	1	1	1	1	0	1	0	1	1	1	1	0	1	1	1	1	31	0.837838
OG5_127748_0	0	1	1	1	1	1	1	1	1	1	0	0	0	1	0	1	1	1	1	1	1	1	1	1	0	0	0	0	0	0	1	1	1	1	1	0	1	1	26	0.702703
OG5_128129_0	0	1	1	1	0	1	1	1	1	0	0	1	1	1	1	1	1	1	1	1	1	1	1	1	0	0	0	0	0	1	0	1	1	0	1	1	1	1	27	0.72973
OG5_135365_0	0	1	0	1	0	1	0	1	1	1	0	0	0	1	0	1	1	1	0	1	1	1	1	1	0	0	0	0	0	0	0	1	0	0	0	1	1	1	19	0.513514
OG5_126679_1	0	1	0	1	1	1	0	1	1	1	0	0	1	1	0	1	1	1	0	1	1	1	1	1	0	0	0	0	0	0	0	1	1	1	1	0	1	1	23	0.621622
OG5_127230_1	0	1	0	1	0	1	1	0	1	0	0	0	0	1	1	1	0	1	0	0	1	0	0	1	0	0	0	0	0	0	0	0	1	0	1	0	0	0	13	0.351351
OG5_127905_0	1	1	1	1	1	1	1	1	1	1	1	0	1	1	1	1	0	0	0	0	1	1	1	1	0	0	0	0	0	0	0	1	1	1	1	1	1	1	25	0.675676
OG5_128228_0	0	1	0	1	0	0	0	0	0	1	1	0	1	1	1	1	1	1	0	1	1	1	1	1	1	1	0	0	0	0	0	1	0	0	1	1	1	1	22	0.594595
OG5_127708_0	1	1	1	1	0	1	1	1	1	1	0	0	1	1	1	1	1	1	0	1	1	1	1	1	0	1	0	0	0	0	0	1	0	1	1	1	1	1	26	0.702703
OG5_127794_0	0	1	0	1	0	1	1	1	1	0	0	0	0	1	0	1	0	1	0	0	0	1	0	1	0	0	0	0	0	0	1	0	0	0	0	1	1	1	15	0.405405
OG5_127934_0	0	1	1	1	1	1	1	1	1	0	1	0	1	1	1	0	1	1	1	1	1	1	1	1	0	0	0	0	0	0	1	1	1	1	1	1	1	1	28	0.756757
OG5_126673_0	0	1	1	1	1	1	1	1	1	0	0	1	0	1	0	0	1	1	0	1	1	1	1	1	0	0	0	0	0	0	0	1	1	0	1	0	1	0	21	0.567568
OG5_127652_0	0	1	1	1	1	0	1	1	1	0	0	0	0	1	1	0	0	0	0	0	1	0	0	1	0	0	0	0	0	0	0	0	0	0	0	1	1	0	13	0.351351
OG5_168357_0	0	1	1	1	1	1	1	1	1	1	0	0	1	1	1	1	1	1	0	0	1	1	1	1	0	0	0	0	0	0	1	1	0	1	1	0	1	1	25	0.675676
OG5_127779_0	0	1	1	1	0	1	1	1	1	0	0	0	1	1	1	1	1	1	1	1	1	0	0	1	0	1	1	1	0	1	1	1	0	1	1	1	1	1	28	0.756757
OG5_129148_0	0	1	0	1	1	1	1	1	1	1	0	1	0	1	0	1	1	1	1	1	0	1	1	1	0	1	1	1	0	1	1	1	1	1	0	0	0	0	26	0.702703
OG5_129796_0	0	1	0	1	0	1	0	0	0	1	0	0	1	1	1	1	1	1	0	1	1	0	1	1	0	0	0	0	0	0	1	1	0	1	1	1	1	1	21	0.567568
OG5_127912_0	0	1	1	1	1	1	1	1	1	0	0	1	1	1	1	1	1	1	0	1	1	1	1	1	0	1	1	1	0	0	0	1	1	0	0	1	0	1	27	0.72973
OG5_137845_1	0	1	0	1	0	1	1	0	1	1	0	0	0	1	0	0	1	1	0	1	0	0	0	0	0	0	0	0	0	0	0	1	0	0	1	0	1	1	14	0.378378
OG5_127848_0	0	1	1	1	1	1	1	1	1	1	0	1	1	1	1	1	1	1	1	1	1	1	1	1	1	1	1	1	0	1	1	1	1	1	1	1	1	1	35	0.945946
OG5_127181_0	0	1	1	1	1	1	1	1	1	0	0	0	0	1	0	1	1	1	0	1	1	1	1	1	0	0	0	0	0	0	1	1	0	1	1	1	1	1	24	0.648649
OG5_130133_0	0	1	0	1	0	0	1	1	1	1	0	0	0	1	0	1	0	1	0	0	1	0	1	1	0	0	0	0	0	0	1	1	0	0	0	1	1	1	17	0.459459
OG5_130588_0	0	1	1	1	1	1	1	1	0	0	1	0	1	1	1	1	0	1	1	1	1	1	1	1	0	0	0	0	0	0	0	1	1	1	1	0	1	1	25	0.675676
OG5_129607_0	0	0	0	1	1	1	1	1	1	1	0	0	0	1	0	1	0	1	0	1	1	1	1	1	0	0	0	0	0	0	1	1	1	0	1	1	1	1	22	0.594595
OG5_128270_0	0	1	1	1	1	1	1	1	1	1	0	1	1	1	1	1	1	1	1	1	1	1	1	1	1	1	0	1	0	1	1	1	1	0	1	1	1	1	33	0.891892
OG5_129462_0	0	1	0	1	1	1	1	0	1	1	0	0	0	0	1	1	1	0	0	0	0	1	0	0	0	1	0	0	0	0	0	0	0	0	0	0	0	0	12	0.324324
OG5_128403_0	0	1	1	1	1	1	1	1	1	0	0	1	1	1	1	1	1	1	1	1	1	1	1	1	0	1	0	0	0	0	1	1	0	1	1	1	1	1	29	0.783784
OG5_127645_0	0	1	0	0	1	1	1	1	0	1	0	0	0	1	0	1	1	0	0	1	1	1	1	1	0	0	0	0	0	0	0	1	0	0	0	1	0	0	16	0.432432
OG5_127076_0	0	1	1	0	1	1	1	1	1	0	0	0	1	1	1	1	1	0	0	1	1	1	1	1	0	0	0	0	0	0	1	1	0	1	1	1	0	1	23	0.621622
OG5_127923_0	0	1	1	1	1	1	1	1	1	0	1	1	1	1	1	1	1	1	1	1	1	1	1	1	1	1	1	1	1	1	1	1	1	1	1	1	1	1	36	0.972973
OG5_127213_0	0	0	0	1	1	1	1	1	1	1	0	1	0	1	0	1	1	1	0	0	0	0	0	1	0	1	0	0	0	0	1	1	0	1	1	1	1	1	21	0.567568
OG5_127442_0	0	0	0	1	0	0	1	1	1	0	0	0	0	1	1	1	0	1	0	1	0	1	1	1	0	0	0	0	0	0	1	1	1	1	1	1	1	1	20	0.540541
OG5_126677_0	0	1	1	1	1	0	1	1	1	0	1	1	1	1	0	0	1	1	0	1	1	1	1	0	1	1	0	0	0	1	0	1	1	1	1	1	0	1	26	0.702703
OG5_127790_0	0	1	1	1	1	1	1	1	0	0	0	0	1	1	0	0	1	0	0	1	0	1	1	1	0	0	0	0	0	0	0	1	0	0	0	1	0	1	17	0.459459
OG5_126762_0	1	1	1	1	1	1	1	1	1	1	1	1	1	1	1	1	1	1	1	1	1	1	1	1	1	1	0	1	0	0	0	1	1	1	1	1	1	0	32	0.864865
OG5_152691_0	0	1	1	1	1	0	1	1	1	1	0	1	1	1	1	1	1	1	1	1	1	1	1	1	1	1	1	1	1	1	1	1	1	0	0	1	1	1	33	0.891892
OG5_127433_0	0	1	1	1	1	1	1	1	1	0	0	0	1	1	1	1	1	0	0	1	1	1	1	1	0	0	0	0	0	0	1	1	0	0	0	0	1	1	22	0.594595
OG5_128095_0	0	1	1	1	1	1	1	0	0	0	0	0	1	1	1	1	1	1	0	1	1	1	1	1	1	1	0	0	0	0	1	1	1	1	0	0	1	1	25	0.675676
OG5_129687_0	0	1	1	1	1	1	1	1	1	0	0	0	1	1	0	1	1	1	0	0	0	1	1	1	0	1	1	0	0	0	1	1	0	0	1	1	1	1	24	0.648649
OG5_126914_1	0	0	0	0	1	0	0	0	0	1	0	1	1	1	1	1	0	1	0	0	1	1	1	1	0	0	0	0	0	0	0	1	1	0	1	1	1	0	17	0.459459
OG5_128878_0	0	1	0	1	0	1	1	0	1	0	0	0	0	1	1	1	0	1	0	0	1	0	0	1	0	0	1	0	0	0	0	0	0	0	0	1	1	0	14	0.378378
OG5_128421_0	0	1	0	1	0	1	1	1	1	1	1	0	0	1	1	1	1	1	1	1	1	1	1	1	0	1	1	1	0	0	0	1	1	1	1	1	1	1	29	0.783784
OG5_126722_0	0	1	1	1	1	0	1	1	0	0	1	1	0	0	0	0	1	1	1	1	1	1	1	1	1	1	1	1	1	1	1	1	1	1	1	1	1	1	30	0.810811
OG5_127245_1	0	1	0	1	1	1	1	1	1	1	0	0	1	1	1	0	1	0	0	0	0	1	1	0	0	0	0	0	0	0	1	0	0	1	0	0	1	1	18	0.486486
OG5_134286_0	0	0	1	1	1	1	1	1	0	1	0	0	0	1	0	1	1	1	0	1	0	1	1	1	0	0	0	0	0	0	0	1	1	1	1	0	1	0	20	0.540541
OG5_130606_0	0	0	0	0	0	1	1	1	0	0	0	0	0	1	0	0	1	0	1	1	1	1	1	1	0	0	0	0	0	0	0	1	0	0	0	0	0	0	12	0.324324
OG5_129242_0	0	1	1	1	1	1	0	1	1	1	0	0	0	1	1	1	1	1	0	1	1	1	1	1	0	1	0	0	0	0	1	1	0	1	0	0	1	1	24	0.648649
OG5_127324_0	0	1	1	1	1	0	1	1	0	1	0	0	0	1	0	1	1	1	0	0	1	0	1	1	0	0	0	0	0	0	1	0	0	0	0	0	1	1	17	0.459459
OG5_128922_0	0	1	1	1	0	1	1	1	1	0	0	1	1	1	0	1	1	0	1	1	1	1	1	1	1	1	1	1	0	1	1	1	1	1	1	1	1	1	31	0.837838
OG5_129190_0	0	1	1	1	1	1	1	1	1	0	0	1	1	1	1	1	1	1	0	1	0	1	1	1	0	1	0	0	0	1	1	1	1	1	0	0	0	1	26	0.702703
OG5_127814_0	0	0	0	1	0	1	1	1	1	1	1	0	0	1	1	1	0	1	0	1	1	0	1	1	0	0	0	0	0	0	0	1	1	0	0	1	1	0	19	0.513514
OG5_128837_0	0	1	0	0	0	0	1	0	1	0	0	0	0	1	1	0	1	0	1	1	0	0	0	0	0	1	0	0	0	0	0	1	1	0	1	0	1	1	14	0.378378
OG5_128978_0	0	0	0	1	0	0	1	0	1	0	0	0	0	1	0	1	0	0	1	1	1	1	1	0	0	0	0	0	0	0	0	1	0	0	1	0	1	1	14	0.378378
OG5_130350_0	0	1	1	1	1	1	1	1	1	0	1	1	1	1	1	1	1	1	1	1	1	1	1	1	1	1	0	0	0	0	1	1	1	1	1	0	0	0	29	0.783784
OG5_127759_0	0	1	1	1	1	1	1	1	1	1	0	0	1	1	1	1	1	1	1	1	1	1	1	1	0	1	1	0	0	0	1	1	0	1	1	1	1	1	30	0.810811
OG5_127573_0	0	1	1	1	0	1	1	1	0	0	0	1	1	1	1	1	1	0	1	1	0	1	1	1	0	1	1	1	0	0	1	1	0	0	1	0	1	1	25	0.675676
OG5_128236_0	0	1	1	1	1	0	1	1	0	0	1	1	1	1	1	1	1	1	1	1	0	1	1	1	0	1	1	1	0	0	1	1	1	1	1	1	1	1	30	0.810811
OG5_127785_0	0	1	1	1	1	1	1	0	1	0	0	0	1	1	0	1	1	0	0	1	0	1	1	0	0	0	0	0	0	0	0	0	0	0	1	0	0	0	15	0.405405
OG5_127300_0	0	1	1	1	1	1	1	1	1	1	0	1	0	1	1	1	1	0	0	1	0	0	1	1	0	0	0	0	0	0	0	1	0	0	1	0	1	1	21	0.567568
OG5_126971_2	0	1	0	1	1	1	1	1	0	0	0	0	0	1	0	0	0	1	0	1	1	0	0	1	0	0	0	0	0	0	1	1	0	0	0	1	1	1	16	0.432432
OG5_128137_0	0	1	1	1	1	1	1	1	0	0	0	0	0	1	0	1	0	0	0	0	1	1	1	1	0	0	0	0	0	0	0	1	0	0	0	1	1	1	17	0.459459
OG5_133959_0	0	1	0	1	1	1	1	1	1	0	0	0	0	1	0	1	1	1	0	1	0	1	0	1	0	0	0	0	0	0	0	1	0	0	0	1	0	0	16	0.432432
OG5_132880_0	0	1	1	1	1	1	1	1	0	0	0	0	0	1	0	1	1	0	0	1	1	1	1	1	0	0	0	0	0	0	1	1	1	1	1	0	1	1	22	0.594595
OG5_127249_0	1	1	1	1	1	1	1	1	1	1	1	1	1	1	0	0	1	1	1	1	1	1	1	1	1	1	1	0	0	1	1	1	1	0	0	0	0	0	28	0.756757
OG5_128225_0	1	1	1	1	1	1	1	1	1	1	0	1	0	1	1	1	1	0	1	1	1	0	1	0	0	1	1	1	1	1	1	0	1	1	1	1	1	1	30	0.810811
OG5_128459_0	0	1	1	1	1	1	1	1	1	0	0	0	0	1	0	1	1	1	1	1	1	0	1	1	0	1	0	0	0	0	0	1	0	1	1	1	1	1	24	0.648649
OG5_132370_0	1	1	1	1	1	1	1	1	1	1	0	0	1	1	1	1	0	1	0	1	1	1	1	1	0	0	0	0	0	0	0	1	1	0	0	0	1	0	22	0.594595
OG5_127734_0	0	1	1	1	1	1	1	1	1	0	0	1	0	1	0	1	1	1	0	1	0	1	1	1	0	0	0	0	0	0	1	0	0	0	0	1	0	0	19	0.513514
OG5_127313_0	0	1	1	1	1	1	1	1	1	0	0	0	0	1	0	1	1	1	0	0	0	1	1	1	0	1	1	0	0	0	1	1	0	1	1	1	1	1	24	0.648649
OG5_127936_0	0	1	1	1	1	1	1	1	1	1	0	0	1	1	1	0	1	1	0	1	1	1	1	1	1	1	1	1	0	1	1	1	0	1	1	1	1	1	31	0.837838
OG5_127202_2	0	1	1	1	1	1	1	1	0	1	0	0	0	1	0	0	1	1	0	1	1	1	1	1	0	0	0	0	0	0	0	0	0	0	1	0	0	1	18	0.486486
OG5_128330_0	0	1	1	0	1	1	1	1	1	0	1	0	1	0	1	1	1	0	0	1	0	1	1	1	1	1	0	0	0	0	1	0	0	0	0	1	1	1	22	0.594595
OG5_131107_0	0	1	1	1	1	1	1	1	1	1	1	0	1	1	1	1	0	1	1	1	1	1	1	1	0	0	0	0	0	0	0	1	1	1	1	0	1	1	27	0.72973
OG5_127380_0	0	1	1	1	1	0	0	0	0	1	0	0	0	0	0	0	0	0	0	0	1	1	1	1	0	0	0	0	0	0	0	1	0	0	1	1	1	1	14	0.378378
OG5_127705_0	1	1	1	1	1	1	1	1	1	0	0	1	1	1	1	1	1	1	1	1	1	1	1	1	0	1	0	0	0	0	0	1	1	1	1	1	1	1	29	0.783784
OG5_127295_0	1	1	1	1	1	1	1	1	1	1	0	0	0	1	0	1	0	1	0	1	1	1	0	1	0	0	0	0	0	0	0	1	0	1	1	1	1	1	22	0.594595
OG5_130346_1	0	1	1	1	1	1	1	1	1	1	0	0	0	1	1	1	0	0	1	1	1	1	1	1	0	0	0	0	0	0	0	1	0	0	1	0	1	1	22	0.594595
OG5_128642_0	0	1	0	1	0	1	1	1	1	0	0	0	0	1	0	1	0	0	0	0	1	1	1	1	0	0	0	0	0	0	0	1	0	0	0	1	1	0	15	0.405405
OG5_127498_0	0	0	1	1	1	1	1	1	1	1	0	1	1	0	0	1	0	0	1	1	0	1	1	1	0	1	1	1	0	0	0	1	1	1	1	1	1	1	26	0.702703
OG5_126783_1	0	1	1	0	1	0	1	1	1	0	0	0	1	1	1	1	0	0	0	1	1	1	1	1	0	1	0	0	0	0	0	1	0	1	0	1	1	1	21	0.567568
OG5_132029_0	0	0	0	0	0	0	0	0	1	0	0	0	1	1	0	1	0	1	0	1	1	1	0	1	0	0	0	0	0	0	0	0	1	1	0	1	1	1	14	0.378378
OG5_128327_0	0	1	1	1	1	0	0	1	1	1	0	0	0	1	0	0	1	1	0	1	1	1	1	1	0	1	0	0	0	0	0	1	0	1	1	1	1	1	22	0.594595
OG5_127834_0	1	1	1	1	1	1	1	1	1	0	1	0	1	0	0	1	0	1	1	1	1	1	1	1	1	1	1	1	0	1	1	1	0	1	1	1	1	1	30	0.810811
OG5_128232_0	0	1	1	1	1	1	1	1	1	1	0	0	1	1	1	1	1	0	1	1	0	1	1	1	1	1	0	0	0	0	0	1	0	0	0	0	0	0	22	0.594595
OG5_128401_0	0	1	0	1	0	0	1	1	1	0	0	0	0	1	1	1	1	1	0	1	1	1	1	1	0	0	0	0	0	0	1	1	0	1	1	1	1	1	22	0.594595
OG5_128588_0	0	1	1	1	1	1	1	1	1	0	0	0	0	1	1	1	1	0	0	1	1	1	1	1	1	1	1	0	0	0	1	1	0	1	1	1	1	1	27	0.72973
OG5_128243_0	0	1	1	1	0	1	1	1	0	0	0	0	0	1	0	1	0	1	1	0	1	0	1	1	0	0	0	0	0	0	0	1	0	0	1	0	1	1	17	0.459459
OG5_126779_1	0	1	1	0	0	1	0	1	1	0	0	0	1	1	1	1	1	1	0	1	1	1	1	1	0	0	0	0	0	0	0	1	0	0	1	1	0	1	20	0.540541
OG5_129181_0	0	1	1	1	1	1	1	1	1	1	1	0	1	1	1	0	1	1	1	1	1	1	1	1	1	1	1	1	1	1	0	1	1	1	1	1	1	1	34	0.918919
OG5_128328_0	1	1	1	1	1	1	1	1	1	1	1	0	0	0	1	0	1	1	1	1	1	1	1	1	0	1	1	0	0	1	0	1	1	1	0	0	1	0	26	0.702703
OG5_127800_1	0	1	1	1	1	1	1	1	1	0	0	0	0	1	1	1	1	1	1	1	1	1	0	1	1	1	1	1	0	1	0	1	1	0	1	1	1	1	29	0.783784
OG5_132774_1	0	1	1	1	1	0	0	1	1	0	0	0	1	1	1	0	1	1	0	0	1	1	1	1	0	1	1	1	1	1	0	1	0	1	1	1	1	1	26	0.702703
OG5_127805_0	0	1	0	0	0	1	0	1	0	1	0	0	0	1	1	1	1	1	0	0	1	1	1	1	0	1	0	0	0	0	1	1	0	0	1	1	1	1	20	0.540541
OG5_128305_0	0	0	1	0	1	1	1	1	1	1	0	0	0	1	1	1	1	1	0	1	1	0	1	1	0	1	1	0	0	0	0	1	0	1	0	1	1	1	23	0.621622
OG5_127828_0	0	0	1	1	1	1	0	1	0	0	0	1	1	1	1	1	1	1	0	1	1	1	1	1	0	1	0	0	0	1	1	1	1	1	1	0	1	1	26	0.702703
OG5_127143_0	1	1	0	1	0	0	0	0	0	0	1	1	0	0	0	0	1	1	0	1	0	0	0	0	1	1	1	1	1	1	1	0	1	0	1	0	0	1	17	0.459459
OG5_127564_0	0	1	1	1	0	0	1	0	0	1	1	1	1	1	1	1	1	0	1	1	0	1	1	1	0	1	1	1	1	1	0	1	1	0	0	1	1	1	27	0.72973
OG5_128098_0	0	1	1	1	0	1	1	1	1	0	0	0	0	1	1	1	1	1	1	1	1	1	1	1	0	0	0	0	0	0	1	0	0	0	0	0	1	1	21	0.567568
OG5_127770_0	1	1	1	1	1	1	1	1	1	0	0	0	0	1	1	1	1	1	1	1	0	1	1	1	1	1	1	1	1	0	0	1	1	1	1	1	1	1	30	0.810811
OG5_128004_0	0	1	1	1	1	1	1	1	1	0	0	0	1	1	1	1	0	1	1	1	1	1	1	1	0	1	1	1	1	1	1	1	1	1	1	1	1	1	32	0.864865
OG5_127369_0	0	1	1	1	1	1	1	1	1	1	0	0	0	1	1	0	1	1	0	1	1	1	1	1	0	0	0	0	0	0	1	0	0	0	1	1	0	1	22	0.594595
OG5_128261_0	0	1	0	1	1	0	1	0	0	1	0	0	1	1	0	1	1	1	1	1	1	1	0	0	0	0	0	0	0	0	0	1	0	1	1	1	1	1	20	0.540541
OG5_126720_0	0	0	1	1	1	1	1	1	1	0	0	0	1	1	1	0	1	1	1	1	0	1	1	1	0	1	1	1	0	0	1	1	1	1	1	0	1	1	27	0.72973
OG5_126698_0	0	0	1	1	1	0	1	1	0	0	0	1	1	0	0	0	1	0	0	1	0	0	0	0	1	1	0	1	1	1	0	1	1	0	1	1	0	1	19	0.513514
OG5_128412_0	0	1	0	1	1	1	1	1	1	1	0	0	1	1	1	1	1	1	1	0	1	1	1	1	0	1	0	0	0	0	1	1	0	1	1	0	1	1	26	0.702703
OG5_128182_0	0	1	1	1	1	1	0	0	1	0	0	0	0	1	1	1	0	1	0	1	1	1	1	1	0	0	0	0	0	0	0	1	0	0	1	1	0	1	19	0.513514
OG5_128035_0	0	0	0	1	0	0	0	1	1	0	0	0	0	1	0	0	0	1	0	1	1	0	0	1	0	0	0	0	0	0	0	1	0	0	0	1	1	1	12	0.324324
OG5_134455_0	0	1	1	1	1	1	1	1	1	0	0	1	0	1	0	1	1	1	0	0	1	1	1	1	0	0	0	0	0	0	1	1	0	0	0	1	1	1	22	0.594595
OG5_131247_1	0	0	0	1	1	0	1	1	1	1	0	1	1	1	0	0	1	1	0	1	0	1	1	1	1	0	1	0	0	1	1	0	1	1	1	0	1	1	24	0.648649
OG5_127889_0	0	1	1	1	1	1	1	1	1	1	0	1	1	1	0	1	1	0	1	1	1	1	1	1	1	1	1	1	0	1	1	1	1	1	1	1	1	1	33	0.891892
OG5_126679_0	0	1	1	1	1	1	1	1	1	0	0	1	1	0	0	1	1	1	1	1	1	1	1	1	0	0	0	0	0	0	0	1	1	0	1	1	1	1	25	0.675676
OG5_127617_0	0	0	1	0	1	0	0	0	0	0	1	1	1	0	1	0	1	1	1	1	0	1	0	1	1	1	1	1	1	1	1	1	1	0	0	0	0	0	21	0.567568
OG5_126752_0	0	1	1	1	1	1	0	1	0	0	0	0	0	1	0	1	1	1	0	1	1	1	1	1	1	1	0	0	0	0	1	1	1	1	1	1	1	1	25	0.675676
OG5_127702_0	0	1	1	1	1	1	0	1	1	0	0	0	0	1	1	1	1	1	0	0	1	1	1	1	0	0	0	0	0	0	0	1	0	0	1	0	0	1	19	0.513514
OG5_129902_0	1	1	1	1	1	0	1	1	1	1	0	1	1	1	1	0	1	0	1	1	1	1	1	1	1	1	1	0	0	0	1	1	1	1	1	1	1	1	30	0.810811
OG5_128039_0	0	1	0	0	0	1	1	1	1	0	1	0	0	0	0	1	1	0	0	0	1	0	0	0	0	0	0	0	0	0	0	0	0	0	1	1	1	1	13	0.351351
OG5_127516_0	0	0	1	1	1	0	1	1	0	0	1	1	1	1	1	0	1	1	1	1	0	1	1	1	1	1	1	1	1	1	0	1	1	1	1	1	1	1	30	0.810811
OG5_127528_0	0	1	1	1	1	1	1	1	1	0	0	1	1	1	1	1	0	1	0	1	1	1	1	1	0	1	0	0	0	0	1	1	0	1	1	1	1	1	27	0.72973
OG5_128094_0	0	1	1	1	0	0	1	1	1	0	0	1	1	1	1	1	1	0	1	1	1	1	1	1	0	1	1	1	0	1	1	1	1	0	1	1	1	1	29	0.783784
OG5_127855_0	0	1	1	1	1	1	1	1	1	1	0	0	1	1	1	1	1	1	0	0	1	0	0	0	0	1	1	0	0	0	0	1	1	0	0	1	1	1	23	0.621622
OG5_127100_0	0	1	1	1	1	1	1	1	1	0	0	0	1	1	1	0	0	1	1	1	1	1	1	1	0	1	0	0	0	1	1	1	1	1	1	1	1	1	28	0.756757
OG5_127490_0	0	1	1	1	1	1	1	1	1	0	0	1	1	1	1	1	1	0	0	1	0	1	1	1	0	1	0	0	0	0	1	1	0	1	1	0	0	1	24	0.648649
OG5_126899_0	0	1	1	1	0	1	1	0	1	0	0	1	1	1	0	1	1	1	0	1	1	1	1	1	0	0	0	0	0	0	1	1	1	0	1	0	1	0	22	0.594595
OG5_127585_0	0	0	1	0	0	1	0	0	1	1	1	0	1	1	1	1	1	1	0	1	1	1	0	1	0	0	1	0	0	0	1	0	0	0	0	1	0	1	19	0.513514
OG5_135612_0	0	1	0	1	0	1	1	1	1	0	0	0	0	1	1	1	0	1	0	0	1	1	1	1	0	1	1	0	0	0	0	1	0	0	0	1	1	1	20	0.540541
OG5_127791_0	1	1	1	0	1	1	1	1	1	1	0	1	1	1	1	1	1	1	1	1	1	1	1	1	1	1	1	1	0	1	1	1	1	1	1	1	1	1	34	0.918919
OG5_127626_0	0	1	1	1	1	1	1	1	1	0	0	0	1	1	1	1	1	1	0	1	1	1	1	1	0	1	0	1	0	1	0	1	0	1	1	1	1	1	28	0.756757
OG5_129740_0	0	1	1	1	1	1	1	1	1	0	0	0	1	1	1	1	1	1	0	0	1	1	1	1	0	0	0	0	0	0	0	1	0	0	1	0	1	1	22	0.594595
OG5_128152_0	0	1	1	1	1	1	1	1	1	0	0	0	1	1	1	1	0	1	1	1	1	1	1	1	1	1	0	0	0	0	0	0	0	1	1	0	1	1	25	0.675676
OG5_128222_0	0	1	1	1	1	1	1	1	1	1	0	0	0	1	0	0	0	0	0	1	1	1	1	1	0	0	0	0	0	0	0	1	0	0	0	1	0	0	17	0.459459
OG5_126874_0	1	1	1	1	1	1	1	1	1	0	1	1	1	0	1	0	1	1	1	1	1	1	0	1	1	1	1	1	1	1	1	1	1	1	1	1	1	1	33	0.891892
OG5_129951_0	0	1	1	1	0	1	1	1	1	1	0	1	0	1	0	1	0	0	0	0	1	1	0	1	0	0	0	0	0	0	1	1	0	0	0	0	0	1	17	0.459459
OG5_127922_0	0	1	1	1	1	1	1	1	1	0	0	1	1	1	1	1	1	1	1	1	1	0	1	1	0	1	1	0	0	0	1	1	1	1	1	1	1	1	30	0.810811
OG5_127483_0	0	1	1	1	1	1	0	0	1	0	0	1	1	1	1	1	1	0	1	1	1	1	1	1	0	1	1	1	1	1	1	1	1	1	1	1	1	1	31	0.837838
OG5_126903_0	0	1	1	1	1	1	1	1	1	0	0	0	1	1	1	1	1	1	0	0	0	1	1	1	0	0	0	0	0	0	0	1	1	0	1	0	1	1	22	0.594595
OG5_130016_0	0	1	0	1	0	1	1	1	0	1	0	0	0	1	0	1	1	1	0	0	1	1	0	1	0	0	0	0	0	0	1	1	0	0	1	1	1	1	19	0.513514
OG5_130515_0	0	1	1	1	1	1	1	1	1	1	0	0	0	1	1	0	0	0	0	1	0	1	1	0	0	0	0	0	0	0	0	1	0	0	0	0	1	1	17	0.459459
OG5_126620_1	0	1	0	1	1	1	1	1	1	0	0	0	0	1	1	0	0	1	0	1	0	1	1	1	0	0	0	0	0	0	0	1	0	0	0	1	0	0	16	0.432432
OG5_128557_0	0	1	0	0	0	0	1	1	1	0	0	0	0	1	0	1	0	1	0	1	0	1	1	1	0	0	0	0	0	0	0	1	1	1	1	1	1	1	18	0.486486
OG5_126651_1	0	1	1	1	1	1	0	1	0	1	0	0	1	1	0	1	0	1	0	1	1	0	0	1	0	0	0	0	0	0	0	0	0	1	1	1	1	1	19	0.513514
OG5_128442_0	0	1	1	1	1	1	1	1	1	0	0	1	1	1	1	1	1	1	0	1	1	1	0	1	0	1	1	0	0	1	0	1	0	1	1	1	1	1	28	0.756757
OG5_129120_0	0	1	1	1	1	1	1	1	1	1	0	0	1	1	1	1	1	1	0	1	1	0	1	1	0	0	0	0	0	0	0	1	0	0	0	0	0	1	21	0.567568
OG5_130261_1	1	1	0	1	1	1	1	1	0	0	0	0	0	1	0	1	0	1	0	0	1	0	1	1	0	0	0	0	0	0	0	1	0	0	0	0	1	1	15	0.405405
OG5_152398_0	0	1	1	1	1	1	1	1	1	1	0	1	0	0	1	1	0	1	0	1	1	1	1	1	0	1	1	1	0	0	1	1	1	0	0	1	0	0	25	0.675676
OG5_127944_0	0	1	1	1	0	1	1	1	1	0	1	0	1	1	1	1	0	1	1	1	1	1	1	1	1	1	1	1	0	0	1	1	0	1	1	0	1	1	29	0.783784
OG5_127653_0	0	1	1	1	1	1	1	1	1	0	0	0	1	1	1	1	1	1	0	1	1	1	0	1	0	0	0	0	0	0	1	1	0	1	1	1	1	1	25	0.675676
OG5_132302_0	0	1	1	1	1	1	1	1	1	0	0	0	0	0	0	1	1	0	0	0	0	1	1	1	0	0	0	0	0	0	1	0	0	0	1	0	0	0	15	0.405405
OG5_128043_0	0	1	1	1	1	0	1	1	1	0	0	1	0	1	1	1	0	1	0	1	1	1	1	0	0	0	0	0	0	0	1	1	0	0	0	0	0	0	18	0.486486
OG5_128226_0	0	1	0	1	0	1	0	1	1	0	0	0	0	1	0	1	1	1	0	0	1	1	1	1	0	0	0	0	0	0	0	1	1	0	0	0	1	0	16	0.432432
OG5_129434_0	0	1	1	1	0	1	1	1	1	0	0	0	0	1	1	1	1	1	0	1	1	1	1	1	1	1	1	0	0	0	0	1	1	1	1	1	1	1	27	0.72973
OG5_127820_0	0	1	1	1	1	1	1	1	1	0	0	1	0	1	1	1	0	1	0	0	0	1	1	1	0	1	1	1	0	0	1	1	1	0	0	0	0	0	22	0.594595
OG5_127825_1	0	1	1	0	0	1	1	1	1	1	0	0	0	1	1	1	1	1	0	0	1	1	1	0	0	0	0	0	0	0	0	1	0	1	0	0	1	1	19	0.513514
OG5_128890_0	0	1	1	0	1	0	0	1	1	0	0	1	1	0	1	1	1	0	1	1	0	1	1	0	0	1	1	1	0	1	0	0	1	1	1	1	1	1	24	0.648649
OG5_127476_0	0	1	1	1	1	0	1	1	1	0	0	1	0	1	1	1	1	0	0	1	1	1	1	1	0	0	0	0	0	0	1	1	0	1	1	1	1	1	24	0.648649
OG5_127998_0	0	1	1	1	1	1	1	1	0	0	0	1	1	1	1	1	1	0	1	1	1	1	1	1	0	0	1	0	0	1	1	1	0	1	1	1	1	1	28	0.756757
OG5_127613_0	1	1	1	1	1	1	1	0	1	0	0	0	1	0	1	0	1	0	0	1	0	0	1	0	0	1	0	0	0	0	0	1	1	0	1	1	1	0	18	0.486486
OG5_127407_0	0	1	0	1	0	0	0	1	1	0	0	0	1	1	1	0	1	0	0	1	0	1	1	1	1	0	0	0	0	0	0	1	0	0	1	0	0	0	15	0.405405
OG5_128128_0	0	1	1	1	1	1	1	1	0	1	1	0	1	1	1	1	1	1	0	1	1	1	1	1	0	0	0	0	0	0	1	1	0	1	1	0	1	1	26	0.702703
OG5_128258_0	0	1	1	1	1	1	1	1	1	1	0	0	0	1	1	0	0	0	0	1	1	0	1	1	0	0	0	0	0	0	0	1	0	1	0	1	1	1	20	0.540541
OG5_138804_0	0	1	0	1	0	1	1	1	1	0	0	0	0	1	1	1	1	1	0	0	1	1	1	1	0	1	0	0	0	0	1	0	0	0	0	0	1	1	19	0.513514
OG5_131795_0	0	1	0	1	0	0	0	0	1	0	0	0	0	0	0	0	1	1	0	0	0	1	1	1	0	1	0	0	0	0	1	1	0	0	0	0	0	0	11	0.297297
OG5_127245_0	0	1	1	1	1	1	1	1	1	1	0	0	1	1	1	1	0	1	0	1	0	1	1	1	0	0	0	0	0	0	0	1	0	0	1	1	1	1	23	0.621622
OG5_127033_0	1	0	1	1	1	0	0	1	0	0	1	0	0	0	0	0	1	1	0	1	0	1	1	1	1	1	1	1	1	1	1	1	1	1	1	0	1	0	23	0.621622
OG5_127343_0	0	1	1	1	1	1	1	1	1	0	0	1	1	1	1	1	1	1	1	1	1	1	1	1	1	1	1	0	0	0	1	1	0	1	1	0	1	1	30	0.810811
OG5_126624_1	0	1	1	1	1	1	0	1	0	0	0	1	1	1	1	1	1	1	1	1	1	1	1	1	0	1	1	0	0	0	1	1	0	1	1	1	1	1	28	0.756757
OG5_126994_0	0	1	1	1	1	1	1	1	1	0	0	0	0	1	0	1	0	1	0	1	1	0	1	0	0	0	0	0	0	0	1	0	0	1	1	1	1	1	20	0.540541
OG5_130511_0	0	1	1	1	1	1	1	1	1	1	0	1	0	1	1	1	0	1	1	1	1	1	1	1	0	0	0	0	0	0	1	1	0	1	1	1	1	0	26	0.702703
OG5_127123_1	0	1	0	1	1	1	1	1	1	1	1	0	0	1	1	0	0	1	0	1	1	1	0	1	0	0	0	0	0	0	1	1	0	0	0	0	0	1	19	0.513514
OG5_129093_0	0	0	0	0	1	1	1	1	1	0	0	1	1	1	1	1	1	0	1	1	0	1	1	1	0	1	1	1	0	1	1	1	0	1	1	1	1	1	27	0.72973
OG5_128174_0	0	1	1	0	1	1	1	1	1	0	0	1	1	1	1	1	1	0	0	1	1	1	1	1	0	0	0	0	0	0	1	1	0	0	1	0	1	1	23	0.621622
OG5_137845_0	0	1	1	1	1	1	1	1	1	1	0	1	0	1	1	1	1	1	1	1	1	1	1	1	1	1	0	0	0	0	1	1	0	0	1	0	0	1	27	0.72973
OG5_126863_0	0	1	0	1	1	1	0	0	1	0	0	0	0	1	0	0	0	1	0	0	0	1	1	1	1	1	0	0	0	0	0	1	0	0	1	0	1	1	16	0.432432
OG5_129642_0	0	1	0	1	1	1	1	1	1	0	0	0	0	1	0	1	1	1	0	1	1	1	1	1	0	0	0	0	0	0	1	1	1	1	0	1	1	0	22	0.594595
OG5_127786_0	0	1	1	1	1	1	1	1	1	0	0	0	1	1	1	1	1	1	0	1	1	1	1	1	1	1	0	0	0	0	1	1	0	0	1	0	1	1	26	0.702703
OG5_130492_1	0	1	1	1	0	1	1	0	1	1	0	0	0	1	0	1	1	1	0	0	1	0	1	1	0	0	0	0	0	0	0	0	0	1	1	1	1	1	19	0.513514
OG5_127957_0	0	1	1	1	1	1	1	1	1	1	0	1	1	1	1	1	1	1	0	1	1	1	1	0	1	1	1	1	0	1	1	1	1	1	1	1	1	1	33	0.891892
OG5_127755_0	0	1	1	1	1	1	1	1	1	0	1	1	1	1	1	1	1	1	1	1	0	1	1	1	1	1	1	1	0	1	1	1	1	1	1	1	1	1	34	0.918919
OG5_127592_0	0	1	1	1	1	1	1	0	1	0	0	1	1	1	1	0	1	1	1	1	0	1	1	1	0	1	1	1	0	0	1	1	1	0	1	0	1	1	27	0.72973
OG5_127842_0	0	1	0	0	0	0	1	1	0	0	0	0	0	0	0	1	0	1	0	1	1	1	1	1	0	0	0	0	0	0	0	0	0	1	1	0	1	1	14	0.378378
Total =	28	238	193	235	201	211	216	222	205	107	41	88	136	231	163	206	185	197	102	200	199	225	223	236	64	135	91	64	22	62	141	224	115	137	177	174	212	215
