## Supplementary material for "Phylogeny and species delimitation of ciliates in the genus *Spirostomum* (Class, Heterotrichea) using single-cell transcriptomes": Supplementary Table S9.xlsx

### Sheet: 100 loci 38 taxa
Supplementary Table S9. List of 100 protein-coding genes and species distribution across gene families (GFs). These 100 genes were utilized for species tree analyses and species delimitation using BPP. Gene Family defined by OrthoMCL number followed by subclade number (e.g., OG5_126891_1, where 126891 is the ortholog group, and subclade number 1 contains the maximum number of target taxa).
Gene Family (GFs)	As_U1 (outgroup)	Sa_U1	Sa_K1	Sa_K2	Sa_K3	Sa_K4	Sa_K5	Sa_K6	Sa_K7	Sa_C1	Sc_K1	Sm_U1	Sm_K1	Sm_K2	Sm_K3	Sm_K4	Ss_E1	Su_C1	St_K1	St_K3	St_C1	Su_K1	Su_K2	Su_K3	Sv_E1	Sv_E2	Sv_E3	Sv_E4	Sv_E5	Sv_E6	Sm_U6	Su_U10	Sm_U25	Sy_K1	Sy_K2	Sy_K3	Sy_K4	Sy_K5	#of taxa in each OGs (Spirostomum)	% of taxa in each OGs (Spirostomum)
OG5_127923_0	0	1	1	1	1	1	1	1	1	0	1	1	1	1	1	1	1	1	1	1	1	1	1	1	1	1	1	1	1	1	1	1	1	1	1	1	1	1	36	0.972973
OG5_127848_0	0	1	1	1	1	1	1	1	1	1	0	1	1	1	1	1	1	1	1	1	1	1	1	1	1	1	1	1	0	1	1	1	1	1	1	1	1	1	35	0.945946
OG5_129181_0	0	1	1	1	1	1	1	1	1	1	1	0	1	1	1	0	1	1	1	1	1	1	1	1	1	1	1	1	1	1	0	1	1	1	1	1	1	1	34	0.918919
OG5_127791_0	1	1	1	0	1	1	1	1	1	1	0	1	1	1	1	1	1	1	1	1	1	1	1	1	1	1	1	1	0	1	1	1	1	1	1	1	1	1	34	0.918919
OG5_127755_0	0	1	1	1	1	1	1	1	1	0	1	1	1	1	1	1	1	1	1	1	0	1	1	1	1	1	1	1	0	1	1	1	1	1	1	1	1	1	34	0.918919
OG5_152691_0	0	1	1	1	1	0	1	1	1	1	0	1	1	1	1	1	1	1	1	1	1	1	1	1	1	1	1	1	1	1	1	1	1	0	0	1	1	1	33	0.891892
OG5_128270_0	0	1	1	1	1	1	1	1	1	1	0	1	1	1	1	1	1	1	1	1	1	1	1	1	1	1	0	1	0	1	1	1	1	0	1	1	1	1	33	0.891892
OG5_127957_0	0	1	1	1	1	1	1	1	1	1	0	1	1	1	1	1	1	1	0	1	1	1	1	0	1	1	1	1	0	1	1	1	1	1	1	1	1	1	33	0.891892
OG5_127889_0	0	1	1	1	1	1	1	1	1	1	0	1	1	1	0	1	1	0	1	1	1	1	1	1	1	1	1	1	0	1	1	1	1	1	1	1	1	1	33	0.891892
OG5_127762_0	1	1	1	1	1	1	1	1	1	0	0	0	1	1	1	1	1	1	1	1	1	1	1	1	1	1	1	1	0	1	1	1	1	1	1	1	1	1	33	0.891892
OG5_127593_0	0	1	1	1	1	1	1	1	1	1	0	1	1	1	1	0	1	1	1	1	1	1	1	1	1	1	1	0	0	1	1	1	1	1	1	1	1	1	33	0.891892
OG5_126949_0	0	1	1	1	1	1	1	1	1	0	0	1	1	1	1	1	0	1	1	1	1	1	1	1	1	1	1	1	0	1	1	1	1	1	1	1	1	1	33	0.891892
OG5_126874_0	1	1	1	1	1	1	1	1	1	0	1	1	1	0	1	0	1	1	1	1	1	1	0	1	1	1	1	1	1	1	1	1	1	1	1	1	1	1	33	0.891892
OG5_128135_0	0	1	1	1	1	1	1	1	1	0	0	1	1	1	1	1	1	1	0	1	1	1	1	1	1	1	1	1	0	1	1	1	0	1	1	1	1	1	32	0.864865
OG5_128004_0	0	1	1	1	1	1	1	1	1	0	0	0	1	1	1	1	0	1	1	1	1	1	1	1	0	1	1	1	1	1	1	1	1	1	1	1	1	1	32	0.864865
OG5_127884_0	0	1	1	1	1	1	1	1	1	0	1	1	1	1	1	1	1	1	1	1	1	1	1	1	0	1	1	1	0	0	1	1	1	1	1	0	1	1	32	0.864865
OG5_127464_0	1	1	1	1	1	0	1	1	0	1	1	1	1	0	0	1	1	1	1	1	1	1	1	1	1	1	1	1	1	1	1	1	1	0	1	1	1	1	32	0.864865
OG5_127328_0	0	1	1	1	1	1	1	1	1	0	0	1	1	1	1	1	1	1	1	1	1	1	1	1	0	1	1	1	0	1	1	1	1	1	1	0	1	1	32	0.864865
OG5_126762_0	1	1	1	1	1	1	1	1	1	1	1	1	1	1	1	1	1	1	1	1	1	1	1	1	1	1	0	1	0	0	0	1	1	1	1	1	1	0	32	0.864865
OG5_130766_0	1	1	1	1	1	1	1	1	1	1	0	0	1	1	1	1	1	1	0	1	1	1	1	1	1	1	0	1	0	1	1	1	1	0	1	1	1	1	31	0.837838
OG5_129733_0	0	1	0	1	1	1	1	1	1	1	1	1	1	1	1	1	0	1	1	1	1	1	0	1	1	1	1	1	0	0	1	1	1	0	1	1	1	1	31	0.837838
OG5_129322_0	0	1	1	1	1	1	1	1	1	0	0	0	1	1	1	1	1	1	1	1	1	1	1	1	1	1	1	1	1	1	1	1	1	0	0	0	1	1	31	0.837838
OG5_128922_0	0	1	1	1	0	1	1	1	1	0	0	1	1	1	0	1	1	0	1	1	1	1	1	1	1	1	1	1	0	1	1	1	1	1	1	1	1	1	31	0.837838
OG5_127936_0	0	1	1	1	1	1	1	1	1	1	0	0	1	1	1	0	1	1	0	1	1	1	1	1	1	1	1	1	0	1	1	1	0	1	1	1	1	1	31	0.837838
OG5_127909_0	0	1	1	1	1	1	1	1	0	0	0	1	1	1	1	1	0	1	1	1	1	1	1	0	0	1	1	1	1	1	1	1	1	1	1	1	1	1	31	0.837838
OG5_127803_0	0	1	1	1	1	1	1	1	1	0	0	0	1	0	1	1	1	1	1	1	1	1	1	1	1	1	1	1	1	1	0	1	0	1	1	1	1	1	31	0.837838
OG5_127700_0	0	1	1	1	1	1	1	1	0	0	0	1	1	1	1	0	1	1	1	1	1	1	1	1	1	1	1	1	0	0	1	1	1	1	1	1	1	1	31	0.837838
OG5_127483_0	0	1	1	1	1	1	0	0	1	0	0	1	1	1	1	1	1	0	1	1	1	1	1	1	0	1	1	1	1	1	1	1	1	1	1	1	1	1	31	0.837838
OG5_127412_0	1	1	0	1	1	1	1	1	1	1	1	0	1	1	1	1	1	1	1	1	1	1	1	1	0	1	1	0	0	0	1	1	1	1	1	1	1	1	31	0.837838
OG5_133365_0	0	1	1	1	1	1	1	1	1	1	0	0	1	1	1	1	1	1	0	1	1	1	1	1	1	1	0	0	0	1	1	1	0	1	1	1	1	1	30	0.810811
OG5_129902_0	1	1	1	1	1	0	1	1	1	1	0	1	1	1	1	0	1	0	1	1	1	1	1	1	1	1	1	0	0	0	1	1	1	1	1	1	1	1	30	0.810811
OG5_128236_0	0	1	1	1	1	0	1	1	0	0	1	1	1	1	1	1	1	1	1	1	0	1	1	1	0	1	1	1	0	0	1	1	1	1	1	1	1	1	30	0.810811
OG5_128225_0	1	1	1	1	1	1	1	1	1	1	0	1	0	1	1	1	1	0	1	1	1	0	1	0	0	1	1	1	1	1	1	0	1	1	1	1	1	1	30	0.810811
OG5_127922_0	0	1	1	1	1	1	1	1	1	0	0	1	1	1	1	1	1	1	1	1	1	0	1	1	0	1	1	0	0	0	1	1	1	1	1	1	1	1	30	0.810811
OG5_127834_0	1	1	1	1	1	1	1	1	1	0	1	0	1	0	0	1	0	1	1	1	1	1	1	1	1	1	1	1	0	1	1	1	0	1	1	1	1	1	30	0.810811
OG5_127784_0	0	1	1	1	1	1	1	1	1	0	0	1	1	1	1	1	1	0	0	1	1	1	1	1	0	1	1	1	0	0	1	1	1	1	1	1	1	1	30	0.810811
OG5_127770_0	1	1	1	1	1	1	1	1	1	0	0	0	0	1	1	1	1	1	1	1	0	1	1	1	1	1	1	1	1	0	0	1	1	1	1	1	1	1	30	0.810811
OG5_127759_0	0	1	1	1	1	1	1	1	1	1	0	0	1	1	1	1	1	1	1	1	1	1	1	1	0	1	1	0	0	0	1	1	0	1	1	1	1	1	30	0.810811
OG5_127718_0	0	1	1	1	1	1	1	1	1	0	0	0	0	1	1	1	1	1	1	1	1	1	1	1	0	1	1	1	0	1	0	1	1	1	1	1	1	1	30	0.810811
OG5_127516_0	0	0	1	1	1	0	1	1	0	0	1	1	1	1	1	0	1	1	1	1	0	1	1	1	1	1	1	1	1	1	0	1	1	1	1	1	1	1	30	0.810811
OG5_127456_0	0	1	1	1	1	1	1	1	0	0	0	1	1	1	1	1	1	1	0	1	1	1	1	1	1	1	1	0	0	0	1	1	1	1	1	1	1	1	30	0.810811
OG5_127343_0	0	1	1	1	1	1	1	1	1	0	0	1	1	1	1	1	1	1	1	1	1	1	1	1	1	1	1	0	0	0	1	1	0	1	1	0	1	1	30	0.810811
OG5_126722_0	0	1	1	1	1	0	1	1	0	0	1	1	0	0	0	0	1	1	1	1	1	1	1	1	1	1	1	1	1	1	1	1	1	1	1	1	1	1	30	0.810811
OG5_130350_0	0	1	1	1	1	1	1	1	1	0	1	1	1	1	1	1	1	1	1	1	1	1	1	1	1	1	0	0	0	0	1	1	1	1	1	0	0	0	29	0.783784
OG5_128421_0	0	1	0	1	0	1	1	1	1	1	1	0	0	1	1	1	1	1	1	1	1	1	1	1	0	1	1	1	0	0	0	1	1	1	1	1	1	1	29	0.783784
OG5_128403_0	0	1	1	1	1	1	1	1	1	0	0	1	1	1	1	1	1	1	1	1	1	1	1	1	0	1	0	0	0	0	1	1	0	1	1	1	1	1	29	0.783784
OG5_128094_0	0	1	1	1	0	0	1	1	1	0	0	1	1	1	1	1	1	0	1	1	1	1	1	1	0	1	1	1	0	1	1	1	1	0	1	1	1	1	29	0.783784
OG5_127944_0	0	1	1	1	0	1	1	1	1	0	1	0	1	1	1	1	0	1	1	1	1	1	1	1	1	1	1	1	0	0	1	1	0	1	1	0	1	1	29	0.783784
OG5_127832_0	0	1	1	1	1	0	1	1	0	0	0	1	1	1	1	0	1	0	1	1	1	1	1	1	0	1	1	1	0	1	1	1	1	1	1	1	1	1	29	0.783784
OG5_127800_1	0	1	1	1	1	1	1	1	1	0	0	0	0	1	1	1	1	1	1	1	1	1	0	1	1	1	1	1	0	1	0	1	1	0	1	1	1	1	29	0.783784
OG5_127705_0	1	1	1	1	1	1	1	1	1	0	0	1	1	1	1	1	1	1	1	1	1	1	1	1	0	1	0	0	0	0	0	1	1	1	1	1	1	1	29	0.783784
OG5_129299_0	0	1	1	1	0	0	1	1	1	1	0	1	1	1	1	1	1	0	1	1	1	1	1	1	1	1	0	0	0	0	1	1	0	1	1	1	1	1	28	0.756757
OG5_128442_0	0	1	1	1	1	1	1	1	1	0	0	1	1	1	1	1	1	1	0	1	1	1	0	1	0	1	1	0	0	1	0	1	0	1	1	1	1	1	28	0.756757
OG5_127998_0	0	1	1	1	1	1	1	1	0	0	0	1	1	1	1	1	1	0	1	1	1	1	1	1	0	0	1	0	0	1	1	1	0	1	1	1	1	1	28	0.756757
OG5_127934_0	0	1	1	1	1	1	1	1	1	0	1	0	1	1	1	0	1	1	1	1	1	1	1	1	0	0	0	0	0	0	1	1	1	1	1	1	1	1	28	0.756757
OG5_127779_0	0	1	1	1	0	1	1	1	1	0	0	0	1	1	1	1	1	1	1	1	1	0	0	1	0	1	1	1	0	1	1	1	0	1	1	1	1	1	28	0.756757
OG5_127626_0	0	1	1	1	1	1	1	1	1	0	0	0	1	1	1	1	1	1	0	1	1	1	1	1	0	1	0	1	0	1	0	1	0	1	1	1	1	1	28	0.756757
OG5_127356_0	0	1	0	1	1	1	1	1	1	1	0	1	1	1	1	1	1	0	1	0	1	1	1	1	1	1	0	0	0	0	0	1	1	1	1	1	1	1	28	0.756757
OG5_127249_0	1	1	1	1	1	1	1	1	1	1	1	1	1	1	0	0	1	1	1	1	1	1	1	1	1	1	1	0	0	1	1	1	1	0	0	0	0	0	28	0.756757
OG5_127100_0	0	1	1	1	1	1	1	1	1	0	0	0	1	1	1	0	0	1	1	1	1	1	1	1	0	1	0	0	0	1	1	1	1	1	1	1	1	1	28	0.756757
OG5_126624_1	0	1	1	1	1	1	0	1	0	0	0	1	1	1	1	1	1	1	1	1	1	1	1	1	0	1	1	0	0	0	1	1	0	1	1	1	1	1	28	0.756757
OG5_126620_0	0	1	0	1	1	1	1	1	1	1	0	1	1	1	1	1	1	1	1	1	1	1	1	1	0	0	0	0	0	0	1	1	0	1	1	1	1	1	28	0.756757
OG5_137845_0	0	1	1	1	1	1	1	1	1	1	0	1	0	1	1	1	1	1	1	1	1	1	1	1	1	1	0	0	0	0	1	1	0	0	1	0	0	1	27	0.72973
OG5_133759_0	1	1	1	1	1	1	1	1	1	0	0	1	1	1	1	1	0	1	1	1	1	1	1	1	0	0	0	0	0	0	1	1	1	1	1	0	1	1	27	0.72973
OG5_131107_0	0	1	1	1	1	1	1	1	1	1	1	0	1	1	1	1	0	1	1	1	1	1	1	1	0	0	0	0	0	0	0	1	1	1	1	0	1	1	27	0.72973
OG5_130486_0	0	1	1	1	1	1	1	1	1	1	0	0	0	1	1	1	1	1	1	1	0	1	1	1	0	0	0	0	0	0	1	1	1	1	1	1	1	1	27	0.72973
OG5_129082_0	0	1	1	1	1	1	1	1	1	1	0	0	1	1	1	1	1	1	1	1	1	1	1	1	0	1	1	0	0	0	1	1	0	0	0	0	1	1	27	0.72973
OG5_128588_0	0	1	1	1	1	1	1	1	1	0	0	0	0	1	1	1	1	0	0	1	1	1	1	1	1	1	1	0	0	0	1	1	0	1	1	1	1	1	27	0.72973
OG5_128313_0	0	1	1	1	1	0	0	1	1	0	0	1	1	1	1	1	1	0	1	1	0	1	1	1	0	1	1	1	0	0	1	1	1	1	1	0	1	1	27	0.72973
OG5_128197_0	0	1	1	0	1	1	0	1	1	1	0	0	1	1	1	1	1	1	1	1	0	1	1	1	1	1	1	0	0	0	0	1	1	0	1	1	1	1	27	0.72973
OG5_128129_0	0	1	1	1	0	1	1	1	1	0	0	1	1	1	1	1	1	1	1	1	1	1	1	1	0	0	0	0	0	1	0	1	1	0	1	1	1	1	27	0.72973
OG5_127912_0	0	1	1	1	1	1	1	1	1	0	0	1	1	1	1	1	1	1	0	1	1	1	1	1	0	1	1	1	0	0	0	1	1	0	0	1	0	1	27	0.72973
OG5_127890_0	0	1	0	1	1	1	1	1	1	0	0	1	0	1	1	1	1	1	0	1	1	1	1	1	0	1	0	0	0	0	1	1	1	1	1	1	1	1	27	0.72973
OG5_127609_0	0	1	1	1	1	1	1	1	1	1	1	0	1	1	0	1	1	0	0	1	1	1	1	1	0	1	1	0	0	0	0	1	0	1	1	1	1	1	27	0.72973
OG5_127592_0	0	1	1	1	1	1	1	0	1	0	0	1	1	1	1	0	1	1	1	1	0	1	1	1	0	1	1	1	0	0	1	1	1	0	1	0	1	1	27	0.72973
OG5_127564_0	0	1	1	1	0	0	1	0	0	1	1	1	1	1	1	1	1	0	1	1	0	1	1	1	0	1	1	1	1	1	0	1	1	0	0	1	1	1	27	0.72973
OG5_127528_0	0	1	1	1	1	1	1	1	1	0	0	1	1	1	1	1	0	1	0	1	1	1	1	1	0	1	0	0	0	0	1	1	0	1	1	1	1	1	27	0.72973
OG5_127455_0	0	1	1	1	1	1	1	1	1	1	0	0	1	1	1	1	1	1	0	1	1	1	1	1	0	0	0	0	0	0	1	1	1	1	0	1	1	1	27	0.72973
OG5_127090_0	1	1	1	1	1	0	1	1	0	1	1	1	1	1	1	0	0	0	0	1	0	1	1	0	1	1	1	1	1	1	1	1	1	0	1	0	1	1	27	0.72973
OG5_126720_0	0	0	1	1	1	1	1	1	1	0	0	0	1	1	1	0	1	1	1	1	0	1	1	1	0	1	1	1	0	0	1	1	1	1	1	0	1	1	27	0.72973
OG5_132774_1	0	1	1	1	1	0	0	1	1	0	0	0	1	1	1	0	1	1	0	0	1	1	1	1	0	1	1	1	1	1	0	1	0	1	1	1	1	1	26	0.702703
OG5_131276_0	0	0	0	1	1	0	1	1	0	1	0	0	1	1	1	0	1	1	1	1	1	1	1	1	0	1	1	1	0	1	0	1	1	0	1	1	1	1	26	0.702703
OG5_130511_0	0	1	1	1	1	1	1	1	1	1	0	1	0	1	1	1	0	1	1	1	1	1	1	1	0	0	0	0	0	0	1	1	0	1	1	1	1	0	26	0.702703
OG5_129958_0	0	1	1	1	1	1	1	1	1	0	0	0	1	1	0	1	1	1	1	1	1	1	1	1	1	0	0	0	0	0	0	1	0	1	1	1	1	1	26	0.702703
OG5_129190_0	0	1	1	1	1	1	1	1	1	0	0	1	1	1	1	1	1	1	0	1	0	1	1	1	0	1	0	0	0	1	1	1	1	1	0	0	0	1	26	0.702703
OG5_129148_0	0	1	0	1	1	1	1	1	1	1	0	1	0	1	0	1	1	1	1	1	0	1	1	1	0	1	1	1	0	1	1	1	1	1	0	0	0	0	26	0.702703
OG5_129041_0	0	1	1	1	1	1	1	1	1	1	0	1	1	1	0	1	1	1	1	1	1	1	1	1	0	0	0	0	0	0	0	1	0	1	0	1	1	1	26	0.702703
OG5_128412_0	0	1	0	1	1	1	1	1	1	1	0	0	1	1	1	1	1	1	1	0	1	1	1	1	0	1	0	0	0	0	1	1	0	1	1	0	1	1	26	0.702703
OG5_128328_0	1	1	1	1	1	1	1	1	1	1	1	0	0	0	1	0	1	1	1	1	1	1	1	1	0	1	1	0	0	1	0	1	1	1	0	0	1	0	26	0.702703
OG5_128165_0	1	1	1	1	1	1	1	1	1	0	0	0	1	1	1	1	0	1	1	1	1	1	1	0	0	0	0	0	0	0	1	1	1	1	1	1	1	1	26	0.702703
OG5_128128_0	0	1	1	1	1	1	1	1	0	1	1	0	1	1	1	1	1	1	0	1	1	1	1	1	0	0	0	0	0	0	1	1	0	1	1	0	1	1	26	0.702703
OG5_127831_0	0	1	1	1	1	1	1	1	0	0	0	0	0	1	0	1	1	1	1	1	1	1	1	1	0	1	0	0	0	0	1	1	1	1	1	1	1	1	26	0.702703
OG5_127828_0	0	0	1	1	1	1	0	1	0	0	0	1	1	1	1	1	1	1	0	1	1	1	1	1	0	1	0	0	0	1	1	1	1	1	1	0	1	1	26	0.702703
OG5_127786_0	0	1	1	1	1	1	1	1	1	0	0	0	1	1	1	1	1	1	0	1	1	1	1	1	1	1	0	0	0	0	1	1	0	0	1	0	1	1	26	0.702703
OG5_127748_0	0	1	1	1	1	1	1	1	1	1	0	0	0	1	0	1	1	1	1	1	1	1	1	1	0	0	0	0	0	0	1	1	1	1	1	0	1	1	26	0.702703
OG5_127708_0	1	1	1	1	0	1	1	1	1	1	0	0	1	1	1	1	1	1	0	1	1	1	1	1	0	1	0	0	0	0	0	1	0	1	1	1	1	1	26	0.702703
OG5_127677_0	0	1	0	1	0	1	1	1	1	1	0	1	1	1	1	1	1	1	1	1	0	1	1	1	0	0	1	0	0	0	1	1	1	0	0	1	1	1	26	0.702703
OG5_127498_0	0	0	1	1	1	1	1	1	1	1	0	1	1	0	0	1	0	0	1	1	0	1	1	1	0	1	1	1	0	0	0	1	1	1	1	1	1	1	26	0.702703
OG5_127374_0	1	1	1	0	0	1	1	1	0	1	0	0	0	1	1	1	1	1	0	1	1	1	1	1	0	1	0	0	0	1	1	1	1	1	1	1	1	1	26	0.702703
OG5_126677_0	0	1	1	1	1	0	1	1	1	0	1	1	1	1	0	0	1	1	0	1	1	1	1	0	1	1	0	0	0	1	0	1	1	1	1	1	0	1	26	0.702703
Total =	19	95	90	97	89	85	94	97	83	44	25	60	84	93	86	81	86	83	76	97	85	97	95	94	44	85	65	52	17	50	74	99	71	80	88	77	93	94
